# Autophagy modulates apical growth and development in the moss *Physcomitrium patens*

**DOI:** 10.1101/2022.04.19.488653

**Authors:** Georgina Pettinari, Juan Finello, Macarena Plaza Rojas, Franco Liberatore, Germán Robert, Santiago Otaiza-González, Pilar Velez, Martin Theumer, Patricia Agudelo-Romero, Claudio Gonzalez, Ramiro Lascano, Laura Saavedra

**Affiliations:** Unidad Ejecutora de Doble Dependencia INTA-CONICET (UDEA), Córdoba, Argentina; Cátedra de Fisiología Vegetal, Facultad de Ciencias Exactas, Físicas y Naturales, Universidad Nacional de Córdoba; Córdoba, Argentina; Instituto de Investigación Médica Mercedes y Martín Ferreyra - INIMEC (CONICET) - Universidad Nacional de Córdoba, Córdoba, Argentina.; Centro de Investigaciones en Bioquímica Clínica e Inmunología (CIBICI), Universidad Nacional de Córdoba-CONICET, Córdoba, Argentina; Telethon Kids Institute, Perth Children’s Hospital, Nedlands WA 6009, Australia

**Keywords:** Apical growth, ATG8, Autophagy, Bryophytes, Carbon starvation, Cell death, Chloronema and caulonema, Development, Nitrogen starvation, Senescence

## Abstract

Different to root hairs and pollen tubes, *Physcomitrium patens* apical growing protonemal cells have the singularity that they continue to undergo cell divisions as the plant develops, allowing to study autophagy in the context of a multicellular apical growing tissue coupled to development. Herein, we showed that the core autophagy machinery is present in the moss *P. patens*, and deeply characterized the growth and development of wild-type, *atg5* and *atg7 loss-of-function* mutants under optimal and nutrient-deprived conditions. Our results showed that the growth of the different morphological and functional protonemata apical growing cells, chloronema and caulonema, is differentially modulated by this process. These differences depend on the protonema cell type and position along the protonemal filament, and growth condition. As a global plant response, the absence of autophagy triggers the spread of the colony through protonemata growth at the expense of a reduction in buds and gametophore development, and thus the adult gametophytic and reproductive phases. Altogether this study provides valuable information indicating that autophagy has roles during apical growth with differential responses within the cell types of the same tissue and contributes to life cycle progression and thus the development of the 2D and 3D tissues of *P. patens*.

**HIGHLIGHT:** Autophagy is differentially induced in protonemal cells, and contributes to apical growth, life cycle progression, and thus the development of the 2D and 3D tissues of *P. patens*.
