## Supplementary material for "Autophagy modulates apical growth and development in the moss *Physcomitrium patens*": List of ATG genes from Physcomitrium patens and Arabidopsis thaliana.

### Sheet: Sheet2
Table S1. ATG genes in Physcomitrium patens and Arabidopsis thaliana
Autophagy modulates apical growth and development in the moss Physcomitrium patens
Georgina Pettinari1,2, Juan Finello2, Macarena Plaza Rojas2, Franco Liberatore1, Germán Robert1,2, Santiago Otaiza-González1, Pilar Velez3, Martin Theumer3, Patricia Agudelo-Romero4, Claudio Gonzalez2, Ramiro Lascano1,2* and Laura Saavedra1,2*
*Corresponding authors
1Unidad Ejecutora de Doble Dependencia INTA-CONICET (UDEA), Córdoba, Argentina
2Cátedra de Fisiología Vegetal, Facultad de Ciencias Exactas, Físicas y Naturales, Universidad Nacional de Córdoba; Córdoba, Argentina
3Centro de Investigaciones en Bioquímica Clínica e Inmunología (CIBICI), Universidad Nacional de Córdoba-CONICET, Córdoba, Argentina
4Telethon Kids Institute, Perth Children’s Hospital, Nedlands WA 6009, Australia
E-mail:
Ramiro Lascano, E-mail: ramiro.lascano@unc.edu.ar
Laura Saavedra, E-mail: laura.saavedra@conicet.gov.ar

### Sheet: Sheet1
Table S1. ATG genes in Physcomitrium patens and Arabidopsis thaliana
	Physcomitrium patens		Arabidopsis thaliana
	ATG1a	Pp3c19_5230V3.1	ATG1a	At2g37840
	ATG1b	Pp3c18_19590V3.1	ATG1b	At3g53930
	ATG1c	Pp3c21_2050V3.1	ATG1c	At3g61960
Single gene	ATG2	Pp3c13_15610V3.1	ATG2	At3g19190
Single gene	ATG3	Pp3c8_11900V3.1	ATG3	At5g61500
	ATG4a	Pp3c11_22820V3.1	ATG4a	At2g44140
	ATG4b	Pp3c7_280V3.1	ATG4b	At3g59950
Single gene	ATG5	Pp3c4_11110V3.1	ATG5	At5g17290
Single gene	ATG6a	Pp3c10_4130V3.1	ATG6	At3g61710
	ATG6b	Pp3c1_21510V3.1
Single gene	ATG7	Pp3c24_8100V3.1	ATG7	At5g45900
	ATG8a	Pp3c14_15110V3.1	ATG8a	At4g21980
	ATG8b	Pp3c1_32170V3.1	ATG8b	At4g04620
	ATG8c	Pp3c17_5780V3.1	ATG8c	At1g62040
	ATG8d	Pp3c1_32190V3.1	ATG8d	At2g05630
	ATG8e	Pp3c14_15040V3.1	ATG8e	At2g45170
	ATG8f	Pp3c14_15141V3.1	ATG8f	At4g16520
	ATG8g	Pp3c14_15140V3.1	ATG8g	At3g60640
	No class II		ATG8h	At3g06420
			ATG8i	At3g15580
Single gene	ATG9a	Pp3c10_9800V3.1	ATG9	At2g31260
	ATG9b	Pp3c2_1820V3.1
Single gene	ATG10	Pp3c26_2050V3.1	ATG10	At3g07525
	ATG12	Pp3c4_29920V3.1	ATG12a	At1g54210
			ATG12b	At3g13970
	ATG13a	Pp3c1_24110V3.1	ATG13a	At3g49590
	ATG13b	Pp3c2_10630V3.1	ATG13b	At3g18770
Single gene	ATG16	Pp3c2_6010V3.1	ATG16	At5g50230
No homolog		-	ATG17	-
	ATG18a	Pp3c6_26220V3.1	ATG18a	At3g62770
	ATG18b	Pp3c17_4970V3.1	ATG18b	At4g30510
	ATG18c	Pp3c7_8510V3.1	ATG18c	At2g40810
	ATG18d	Pp3c5_5710V3.1	ATG18d	At3g56440
	ATG18e	Pp3c20_18810V3.1	ATG18e	At5g05150
	ATG18f	Pp3c8_5760V3.1	ATG18f	At5g54730
			ATG18g	At1g03380
			ATG18H	At1g54710
No homolog			ATG23	-
No homolog			ATG27	-
Single gene	VPS34 (PI3K)	Pp3c10_8910V3.1	VPS34 (PI3K)	At1g60490
Single gene	VPS15a	Pp3c15_10000V3.1	VPS15	At4g29380
	VPS15b	Pp3c9_3860V3.1
	ATG14L/	Pp3c5_11170V3.1	ATG14L/Atg14p	At1g77890
				At4g08540
