## Supplementary material for "Autophagy modulates apical growth and development in the moss *Physcomitrium patens*": List of ATG8 proteins across several Viridiplantae species.

### Sheet: Sheet2
Table S2. Numbers of ATG8 Isoforms across several Viridiplantae species
Autophagy modulates apical growth and development in the moss Physcomitrium patens
Georgina Pettinari1,2, Juan Finello2, Macarena Plaza Rojas2, Franco Liberatore1, Germán Robert1,2, Santiago Otaiza-González1, Pilar Velez3, Martin Theumer3, Patricia Agudelo-Romero4, Claudio Gonzalez2, Ramiro Lascano1,2* and Laura Saavedra1,2*
*Corresponding authors
1Unidad Ejecutora de Doble Dependencia INTA-CONICET (UDEA), Córdoba, Argentina
2Cátedra de Fisiología Vegetal, Facultad de Ciencias Exactas, Físicas y Naturales, Universidad Nacional de Córdoba; Córdoba, Argentina
3Centro de Investigaciones en Bioquímica Clínica e Inmunología (CIBICI), Universidad Nacional de Córdoba-CONICET, Córdoba, Argentina
4Telethon Kids Institute, Perth Children’s Hospital, Nedlands WA 6009, Australia
E-mail:
Ramiro Lascano, E-mail: ramiro.lascano@unc.edu.ar
Laura Saavedra, E-mail: laura.saavedra@conicet.gov.ar

### Sheet: Sheet1
Table S2. Numbers of ATG8 Isoforms across several Viridiplantae species
Species	Family	Class	Phylum	Number of sequences	Gene id / Genome	Genome	Nomencalture	Protein sequence
Ostreocuccus lucimarinus	Bathycoccaceae	Mamiellophyceae	Chlorophyta	1	eugene.0100010584 (PAC:27418113)	Ostreococcus lucimarinus v2.0	OlATG8	MSAKFAFKQEHPFDKRASESARIRGKYNDRVPVIVERAEKSDAPTLDKKKYLVPADLTVGQFVYVIRKRIKLSAEKAIFIFVNNVLPPTAALMSAVYEEHKDEDGFLYVTYSGENTFGGERASDEDDEASVA
Micromonas pusilla	Mamiellaceae	Mamiellophyceae	Chlorophyta	1	fgenesh2_kg_13_num_41_num_4271207:1	Micromonas pusilla CCMP1545 v3.0	MpuATG8	MSARSTFKQEHALDKRQAEAQRIRDKYPDRIPVIVEKAEKSDIPDLDKKKYLVPADLTVGQFVYVIRKRIKLSPEKAIFVFVNNVLPPTAALMSAVYDD
MicromonasRCC299	Mamiellaceae	Mamiellophyceae	Chlorophyta	1	M.spRCC299 v3.0|109644	Micromonas sp RCC299 v3.0	MRATG8	MSARSTFKQEHPLDKRQAEAQRIRTKYPERIPVIVERAEKSDIPDLDKKKYLVPADLTVGQFVYVIRKRIKLSPEKAIFVFVNNVLPPTAALMSSIYEEHKEEDGFLYIAYSGENTFGGLEETA
Chlamydomonas reinhardtii	Chlamydomonadaceae	Chlorophyceae	Chlorophyta	1	Cre16.g689650.t1.2	Chlamydomonas reinhardtii v5.6	CrATG8	MVGSRPPTFKQEHSLDKRKAEAARIKEKYPDRIPVIVEKAERSDIPDIDKKKYLVPSDLTVGQFVYVIRKRIKLSPEKAIFIFVKNVLPPTAALMSSIYEDHKDEDGFLYITYSGENTFGAGEQLQLPVEELAL
Dunaliella salina	Dunaliellaceae	Chlorophyceae	Chlorophyta	1	gnl|onekp|RHVC_scaffold_2007408	The 1,000 Plants Project/ onekp	DsATG8	MTGRFKAEHPLDKRKAEAARIKEKYPDRIPVIVERAEKSDIPDIDKKKYLVPSDLTVGQFVYVIRKRIKLSPEKAIFIFVRNVLPPTAALMSSIYDDHRDEDGFLYIAYSGENTFGGLQQLSA
Pyramimonas parkeae	Pyramimonadaceae	Pyramimonadophyceae	Chlorophyta	1	gnl|onekp|TNAW_scaffold_2004658	The 1,000 Plants Project/ onekp	PpATG8	VAGKSSFKQEHPLEKRQAEAQRIREKYPDRIPVIVEKAEKSDISDIDKKKYLVPADLTVGQFVYVIRKRIKLSPEKAIFIFVNNVLPPTAALMSAIYEEHKDDDGFLYISYSGENTFG
Mesostigma viride	Mesostigmataceae	Mesostigmatophyceae	Streptophyta	1	gnl|onekp|KYIO_scaffold_2036274	The 1,000 Plants Project/ onekp	MvATG8	MVKSSFKQEHPLEKRQTEAARIRDKYPDRIPVIVEKAVKSDIPDIDKKKYLVPADLTVGQFVYVIRKRIKLSPEKAIFIFVNNVLPPTAALMSSIYDSHKDEDGFLYITYSGENTFG
Chlorokybus atmophyticus	Chlorokybaceae	Chlorokybophyceae	Streptophyta	1	gnl|onekp|AZZW_scaffold_2018525	The 1,000 Plants Project/ onekp	CaATG8	AMAKSSFKQEHALEKRQAEAGRIREKYPDRIPVIVEKAEKSDIPDIDKKKYLVPADLTVGQFVYVIRKRIKLSPEKAIFIFVNNVLPPTAALMSAIYEEHKDEDGFLYITYSGENTFG
Klebsormidium nitens	Klebsormidiaceae	Klebsormidiophyceae	Streptophyta	1	kfl00324_0190_v1.1	K. nitens NIES-2285 V1.1	KnATG8	MAKSTFKQEHQLDKRQAEAARIREKYPDRIPVIVEKAEKSDIPDIDKKKYLVPADLTVGQFVYVIRKRIKLSSEKAIFIFVDNVLPPTAALMSSIYEEHKDEDGFLYITYSGENTFG
Klebsormidium subtile	Klebsormidiaceae	Klebsormidiophyceae	Streptophyta	1	gnl|onekp|FQLP_scaffold_2031324	The 1,000 Plants Project/ onekp	KsATG8	MAKSTFKQEHQLDKRQAEAARIREKYPDRIPVIVEKAEKSDIPDIDKKKYLVPADLTVGQFVYVIRKRIKLSSEKAIFIFVDNVLPPTAALMSSIYEEHKDEDGFLYITYSGENTFG
Chara vulgaris	Characeae	Charophyceae	Streptophyta	1	gnl|onekp|MWXT_scaffold_2007272	The 1,000 Plants Project/ onekp	CvATG8	MAKSSFKHEHALEKRQAEAARIREKYPDRIPVIVEKAEKSDIPDIDKKKYLVPADLTVGQFVYVIRKRIKLSPEKAIFIFVENVLPPTAALMSAIYEDHKDDDGFLYITYSGENTFGHRDDDGFLYIAYSGENTFGSALDLDLIALEEDE
Coleochaete irregularis	Coleochaetaceae	Coleochaetophyceae	Streptophyta	1	gnl|onekp|QPDY_scaffold_2025565	The 1,000 Plants Project/ onekp	CiATG8	NTMARSSFKQEHPLEKRQAEAARIREKYPDRIPVIVEKAEKSDIPDIDKKKYLVPADLTVGQFVYVIRKRIKLSPEKAIFIFVDNVLPPTAALMSAIYEAHKDEDGFLYITYSGENTFG
Roya obtusa	Mesotaeniaceae	Zygnemophyceae	Streptophyta	1	gnl|onekp|XRTZ_scaffold_2024213	The 1,000 Plants Project/ onekp	RoATG8	SNFKAEHPLEKRKAEAARIREKYPDRIPVIVERAEKSDVQDIDKKKYLVPADLSVGQFAYVIRKRIKINPEKAIFIFVNNVLPPTAALMSAIYDEHKDEDGFLYLTYSGENTFG
Mesotaenium endlicherianum	Mesotaeniaceae	Zygnemophyceae	Streptophyta	1	gnl|onekp|WDCW_scaffold_2044138	The 1,000 Plants Project/ onekp	MeATG8	LAKSAFKQEHSLDKRQAEAARIRDKYPDRIPVIVEKARKSDIPDIDKKKYLVPADLTVGQFVYVIRKRIKLNPEKAIFIFVDNILPPTAALMASIYEEHKDQDGFLYITYSGENTFGSC
Mesotaenium braunii	Mesotaeniaceae	Zygnemophyceae	Streptophyta	1	gnl|onekp|WSJO_scaffold_2004879	The 1,000 Plants Project/ onekp	MbATG8	MGKSSFKQEHPLEKRQAEAARIREKYPDRIPVIVEKAEKSDIPDIDKKKYLVPADLTVGQFVYVIRKRIKLSPEKAIFIFVDNVLPPTAGLMSSIYEEHKDEDGFLYITYSGENTFG
Cylindrocystis cushleckae	Mesotaeniaceae	Zygnemophyceae	Streptophyta	1	gnl|onekp|JOJQ_scaffold_2036726	The 1,000 Plants Project/ onekp	CcATG8	MGKSSFKSEHPLEKRQAEAARIREKYPDRIPVIVEKAEKTDIPDIDKKKYLVPADLTVGQFVYVIRKRIKLSPEKAIFIFVDNVLPPTAALMSSIYEEHKDEDGFLYITYSGENTFGD
Mougeotia_sp	Zygnemataceae	Zygnemophyceae	Streptophyta	1	gnl|onekp|ZRMT_scaffold_2003964	The 1,000 Plants Project/ onekp	MspATG8	MGKNSFKTEHPLDKRQAEAGRIREKYPDRIPVIVEKAEKSDIPDIDKKKYLVPADLTVGQFVYVIRKRIKLSPEKAIFIFVDNVLPPTAALMSSMYEEHKDEDGFLYVTYSGENTFG
Penium margaritaceum	Peniaceae	Zygnemophyceae	Streptophyta	2	pm009009g0010	Penium margaritaceum v1.0	PmATG8a	MRSRKSSFKDEHPLEKRKAEAARIREKYPDRIPVIVERARRSKIQDIDKKKYLVPADLTVGQFVFVIRKRIKLDAESAIFVFVNNVLPPTAALMSAVYEDHMDKDGFLYITYSGENTFG
					pm022797g0010		PmATG8b	MRSRKSSFKDEHPLEKRKAEAARIREKYPDRIPVIVERARRSKIQDIDKKNLKTMASHALHEWWGHNLVLLYLVPADLTVGQFVFVIRKRIKLDAESAIFVFVNNVLPPTAALMSAVYEDHMDKDGFLYITYSGENTFG
Anthoceros agrestis	Anthocerotophyta	Anthocerotopsida	Streptophyta	1	gnl|onekp|TWUW_scaffold_2048612	The 1,000 Plants Project/ onekp	AaATG8	MAKSSFKQEHPLEKRQAEAARIRDKYPDRIPVIVEKADKSDIPDIDKKKYLVPADLTVGQFVYVIRKRIKLSSEKAIFIFVKNVLPPTAAMMSSIYDEHKDEDGFLYFTYSGENTFG
Phaeomegaceros coriaceus	Dendrocerotaceae	Anthocerotopsida	Streptophyta	1	gnl|onekp|AKXB_scaffold_2063781	The 1,000 Plants Project/ onekp	PcATG8	MAKSSFKQEHPLEKRQAEAARIRDKYPDRIPVIVEKADKSDIPDIDKKKYLVPADLTVGQFVYVIRKRIKLSSEKAIFIFVKNVLPPTAAMMSSIYDEHKDEDGFLYFTYSGENTFG
Marchantia polymorpha	Marchantiaceae	Marchantiopsida	Streptophyta	2	Mapoly0001s0494.1	Marchantia polymorpha v3.1	MpATG8a	MTGKRSSFKKEHPLEKRQAEASRIRNKYPDRIPVIVERAEKSDIPDIDKKKYLVPADLTVGQFVFVIRKRIKLSAEKAIFIFVRNVLPPTAAMMSAIYDEHKDDDGFLYLTYSGENTFGDLNSQLMACNCLPLV
					Mapoly0027s0034.1		MpATG8b	MGESEFQFKQTTNLESRQAESARILEKYPDRVPVIVKRADKSSIPDIDKKKFLVPVDLAVGQFVFVIRKRMKLTPEKAIFVFVKDVLPPTSAMMAQIYDEYKDQDGFLYMTYSGENTFGSSHDDEVALVG
Ceratodon purpureus	Ditrichaceae	Bryopsida	Streptophyta	2	gnl|onekp|FFPD_scaffold_2011776	The 1,000 Plants Project/ onekp	CpATG8a	MAKSSFKQEHPLEKRQAEAARIRDKYPDRIPVIVEKAEKSDIPDIDKKKYLVPADLTVGQFVYVIRKRIKLSSEKAIFIFVKNVLPPTAAMMSSIYDEHKDEDGFLYFTYSGENTFGDVITC
					gnl|onekp|FFPD_scaffold_2002768		CpATG8b	MAKSSFKHEHPMEKRQAEAARIRDKYPDRIPVIVEKAEKSDIPDIDKKKYLVPADLTVGQFVYVIRKRIKLSSEKAIFIFVKNVLPPTAAMMSSIYDEHKDEDGFLYFTYSGENTFGELVSC
Sphagnum fallax	Sphagnaceae	Bryopsida	Streptophyta	5	Sphfalx0181s0004.1	Sphagnum fallax v1.1	SfATG8a	MGMSTFKRMHTAEERAADAARMRLKYPDRIPVIVEKAAHTDMPELDKKKFLVPEEVTVGQFVHIIGKRLHLRSGQALFVFVGNVLPPTASLLASIYHEYKDNDGFLYISYSGEKTFG
					Sphfalx0013s0142.1		SfATG8b	MAKSCFKQEHPLEKRQAEAARIREKYPDRIPVIVEKAEKSDIPDIDKKKYLVPADLTVGQFVYVVRKRIKLSSEKAIFIFVKNVLPPTAAMMSSIYEEHKDEDGFLYFTYSGENTFGDLYVVGNKAIEW
					Sphfalx0004s0311.1		SfATG8c	MAKSSFKQEHPLEKRQAEAARIRDKYPDRIPVIVEKAEKSDIPDIDKKKYLVPADLTVGQFVYVIRKRIKLSSEKAIFIFVKNVLPPTAAMMSSIYEEHKDEDGFLYFTYSGENTFGDFNLW
					Sphfalx0036s0045.1		SfATG8d	MAKSSFKQEHPLEKRQAEAARIRDKYPDRIPVIVEKAEKSDIPDIDKKKYLVPADLTVGQFVYVIRKRIKLSSEKAIFIFVKNVLPPTAAMMSSIYEEHKDEDGFLYFTYSGENTFGDLYVC
					Sphfalx0139s0033.1		SfATG8e	MAKSSFKQEHPLEKRQAEAARIRDKYPDRIPVIVEKAEKSDIPDIDKKKYLVPADLTVGQFVYVIRKRIKLSSEKAIFIFVKNVLPPTAAMMSSIYEEHKEEDGFLYFTYSGENTFGDLHVY
Timmia austriaca	Timmiaceae	Bryopsida	Streptophyta	2	gnl|onekp|ZQRI_scaffold_2000931	The 1,000 Plants Project/ onekp	TaATG8a	MVNSSFKHEHPMEKRQAEAARIRDKYPDRIPVIVEKAEKSDIPDIDKKKYLVPADLTVGQFVYVIRKRIKLSSEKAIFIFVKNVLPPTAAMMSSIYDEHKDEDGFLYFTYSGENTFGDVITCLK
					gnl|onekp|ZQRI_scaffold_2000933		TaATG8b	MAKSSFKQEHPMEKRQAEAARIRDKYPDRIPVIVEKAEKSDIPDIDKKKYLVPADLTVGQFVYVIRKRIKLSSEKAIFIFVKNVLPPTAAMMSSIYDEHKDEDGFLYFTYSGENTFGDVITCLK
Physcomitrium patens	Funariaceae	Bryopsida	Streptophyta	6	Pp3c14_15110V3.1	Physcomitrium patens v3.1	PpATG8a	MAKSSFKQEHHLEKRQAEASRIRGKYPDRIPVIVEKAEKSDIPDIDKKKYLVPADLTVGQFVYVIRKRIKLSSEKAIFIFVKNVLPPTAAMMSSIYDEHKDEDGFVYFTYSGENTFGGASGC
					Pp3c1_32170V3.1		PpATG8b	MAKNSFKQEHPMEKRQAEAARIRDKYPDRIPVIVEKAEKSDISDIDKKKYLVPADLTVGQFVYVIRKRIKLSSEKAIFIFVKNVLPPTAAMMSSIYDEHKDEDGFLYFTYSGENTFGDVINCQKY
					Pp3c17_5780V3.1		PpATG8c	MAKNSFKQEHPLEKRQAEAARIRDKYPDRIPVIVEKAEKSDIPDIDKKKYLVPADLTVGQFVYVIRKRIKLSSEKAIFIFVKNVLPPTAAMMSSIYDEHKDEDGFLYFTYSGENTFGLSRIC
					Pp3c1_32190V3.1		PpATG8d	MYMKFQKRQAEALRIREKYPDRIPVIVEKAEKSDIPDIDKKKYLVPADLTVGQFVYVIRKRIKLSSEKAIFIFVKNVLPPTTAMMSSIYDEHKDEDGFLYFTYSGENTFGDAITC
					Pp3c14_15040V3.1		PpATG8e	MAKSSFKQEHPLEKRQAEASRIRGKYPDRIPVIVEKAEKSDIPDIDKKKYLVPADLTVGQFVYVIRKRIKLSSEKAIFIFVKNVLPPTAAMMSSIYDEHKDEDGFVYFTYSGENTFGGASGC
					Pp3c14_15141V3.1		PpATG8f	MAKSSFKQEHPLAEKRQAEASRIRDKYPDRIPVIVEKAEKSDIPDIDKKKYLVPADLTVGQFVYVIRKRIKLSSEKAIFIFVKNVLPPTAAMMSSVYDEHKDEDGFLYFTYSGENTFGDCVAC
Buxbaumia aphylla	Buxbaumiaceae	Bryopsida	Streptophyta	2	gnl|onekp|HRWG_scaffold_2010590	The 1,000 Plants Project/ onekp	BaATG8a	MAKSSFKQEHPLEKRQAEAARIRDKYPDRIPVIVEKAEKSDIPDIDKKKYLVPADLTVGQFVYVIRKRIKLSSEKAIFIFVKNVLPPTAAMMSSIYEEHKDEDGFLYFTYSGENTFGEFI
					gnl|onekp|HRWG_scaffold_2010207		BaATG8b	MAKSSFKQEHPLEKRQAEAARIRDKYPDRIPVIVEKAEKSDIPDIDKKKYLVPADLTVGQFVYVIRKRIKLSSEKAIFIFVKNVLPPTAAMMSSIYEEHKDEDGFLYFTYSGENTFGDLV
Azolla filiculoides	Salviniaceae	Polypodiopsida	Streptophyta	5	Azfi_s0355.g066719	Azolla filiculoides v1.1/ FernBase	AfATG8a	MVKESSFKKDFSFEERLSKASKMREKYPSRVPVIVEKASRTDMPDMEKKKFLVPEDLTVGQFVYIITQRLHLSPGQALFIFVGNALPPITALMASIYKESKDKDGFLYVHYSGEKTFG
					Azfi_s0002.g001324		AfATG8b	MGKGFAFKTELTFEERSFKASKMREKYPDRVPVIVEKAARTDMPDMEKKKFLVPEELTVGQFVYIISQRLHLNPGQALFVFVGNALPPISSLMSSVYKDHKDKDGFLYVHYSGEKTFG
					Azfi_s0129.g048956		AfATG8c	MAKSSFKLEHDLEKRKAEAARIREKYSDRIPVIVEKAERSDIPDIDKKKYLVPADLTVGQFVYVIRKRIKLNAEKAIFIFVDNVLPPTAAIMSAIYEEHKDEDGFLYVTYSGENTFGMS
					Azfi_s0021.g015868		AfATG8d	MKYADNSPKPASGKMGKSSFKKEHDLEKRKAEAARIREKYFDRIPVIVEKAERTDIPDIDKKKYLVPADLTVGQFVYVIRKRIKLNAEKAIFIFVDNVLPPTAGLMSAIYDEHKDEDGFLYVTYSGENTFGLS
					Azfi_s0223.g058845		AfATG8e	MAKGSFKKEHDLEKRKAESARIREKYFDRIPVIVEKAERSDIPDIDKKKYLVPIDLTVGQFVYVIRKRIKLNAEKAIFIFVDNVLPPTAALLSSIYSEHKDEDGFLYVTYSGENTFGS
Lindsaea linearis	Lindsaeaceae	Polypodiopsida	Streptophyta	2	gnl|onekp|NOKI_scaffold_2016781	The 1,000 Plants Project/ onekp	LlATG8a	MVKSSFKQEHDLEKRKAEAARIREKYFDRIPVIVEKAERSDIPDIDKKKYLVPADLTVGQFVYVIRKRIKLNAEKAIFIFVDNVLPPTAALMSAIYEEHKDEDGFLYVTYSGENTFGIL
					gnl|onekp|NOKI_scaffold_2017665		LlATG8b	MAKSTFKQEHDLEKRKAEAQRIREKYTDRVPVIVEKAERSDIPDIDKKKYLVPADLTVGQFVYVIRKRIKLNAEKAIFIFVDNVLPPTAAIMSAIYEEHKDEDGFLYVTYSGENTFG
Selaginella apoda	Selaginellaceae	Lycopodiopsida	Streptophyta	2	gnl|onekp|LGDQ_scaffold_2039809	The 1,000 Plants Project/ onekp	SaATG8a	MGFKDEHSFESRAAESSKILQKYADRLPIIVEKAHKANLPDMDKPKYLVPTDLTVGQLVYIINRRLNLSANQALFIFVGKVLPQTGAMMMSIYNDYKDKDGFLYVTYSGEDTFG
					gnl|onekp|LGDQ_scaffold_2001737		SaATG8b	MSGKQVAAKSSFKQEHDLEKRKAEAARIREKYPERIPVIVEKAERSDIPNIDKKKYLVPADLTVGQFVYVIRKRIKLSAEKAIFIFVNNVLPPTAGIMSAIYDEHKDEDGFLYVTYSGENTFGFSL
Selaginella moellendorfifi	Selaginellaceae	Lycopodiopsida	Streptophyta	3	XP_002978705.1		SmATG8a	MSGKQPAAKSSFKQEHDLEKRKAEAARIREKYPERIPVIVEKAERSDIPNIDKKKYLVPADLTVGQFVYVIRKRIKLSAEKAIFIFVNNVLPPTAGIMSAIYDEHKDEDGFLYVTYSGENTFGLSL
					XP_002964670.1		SmATG8b	MAASIFKQEHPLEKRQKEAARIKEKYPDRVPVIVERAAKTDMGEIDKKKYLVPADLTVGQFVYVIRKRIKVTPEKAIFVFVKNTLPPTAALISTIYEEHKDEDGFLYFTYSGENTFGQEEH
					XP_002979699.1		SmATG8c	MGFKDEHSFDSRLAESSKIRQKYADRIPVIVEKAPRSNLPAMDKPKYLVPADLTVGQLVYIINRRLSLSPGQALFIFVGKVLPQTGAMMMSIYNDYKDKDGFLYVTYSGEEVFGGETI
Lycopodium annotinum	Lycopodioideae	Lycopodiopsida	Streptophyta	2	gnl|onekp|ENQF_scaffold_2006101	The 1,000 Plants Project/ onekp	LaATG8a	MAKTPFKQEHPLEKRQAEAARIRDKYPDRIPVIVEKAEKSDIPDIDKKKYLVPADLTVGQFVYVIRKRIKLSAEKAIFIFVKNMLPPTAAMMSAIYSEHKDEDGFLYFTYSGENTFG
					gnl|onekp|ENQF_scaffold_2006102		LaATG8b	MAKISFKQEHPLEKRQAEAARIRDKYPDRIPVIVEKAEKSDIPDIDKKKYLVPADLTVGQFVYVIRKRIKLSAEKAIFIFVKNMLPPTAAMMSAIYSEHKDEDGFLYFTYSGENTFGD
Glycine max	Fabaceae	Magnoliopsida	Streptophyta	12	Glyma.17G013000.1	Glycine max Wm82.a2.v1	GmATG8a	MFRCLKFSDSMAKSSFKLEHPLERRQAESARIRDKYPDRIPVIVEKAERSDIPDIDKKKYLVPADLTVGQFVYVVRKRIKVSAEKAIFVFIYNTLPPTAALMSSIYEENKDDDGFLYMTYSGENTFGSH
					Glyma.07G261000.1		GmATG8b	MFLCLKFSETMAKSPFKLEHPLERRQAESARIRDKYPDRIPVIVEKAERSDIPDIDKKKYLVPADLTVGQFVYVVRKRIKVSAEKAIFVFVNNTLPPTAALMSSIYEENKDDDGFLYMTYSGENTFGSR
					Glyma.09G003900.1		GmATG8c	MAKTSFKLQHPLERRQAEASRIREKYPDRIPVIVEKAERSDIPDIDKKKYLVPADLTVGQFVYVVRKRIKLSAEKAIFVFINNTLPPTAALMSAIYEENKDQDGFLYMTYSGENTFGSH
					Glyma.12G098400.1		GmATG8d	MAKSSFKMEHPLERRQAEASRIREKYPDRIPVIVERAEKSDVPEIDKKKYLVPADLTVGQFVYVVRKRIKLSPEKAIFIFVKNILPPTAAMMSAIYEENKDEDGFLYMTYSGENTFGLVF
					Glyma.06G306300.1		GmATG8e	MAKSSFKMEHPLERRQAEASRIREKYPERIPVIVERAEKSDVPEIDKKKYLVPADLTVGQFVYVVRKRIKLSPEKAIFIFVKNILPPTAAMMSAIYEENKDEDGFLYMTYSGENTFGLVF
					Glyma.05G058300.3		GmATG8f	MTKSYFKQEHDLEKRRAEAARIREKYPDRIPVIVEKAERSDIPSIDKKKYLVPADLTVGQFVYVIRKRIKLSAEKAIFIFVDNVLPPTGAIMSAIYDEKKDEDGFLYVTYSGENTFGDLTSH
					Glyma.17G140700.2		GmATG8g	MAKSYFKQEHDLEKRRAEAARIREKYPDRIPVIVEKAERSDIPSIDKKKYLVPADLTVGQFVYVIRKRIKLSAEKAIFIFVDNVLPPTGAIMSSIYDEKKDEDGFLYVTYSGENTFGDLTSH
					Glyma.10G009300.1		GmATG8h	MGGNSSFRDEYTFEQRLGESRDIVAKYPDRVPVIVERYAKCDLPELEKKKYLVPRDLSVGHFIHILSSRLSLPPGKALFVFVKNTLPQTANMMDSVYRSFKDEDGFLYMYYSTEKTFGSYIM
					Glyma.02G008800.1		GmATG8i	MGGSSSFRDEYTLEQRLGESRDIVAKYPDRVPVIVERYAKCDLPELEKKKYLVPRDLSVGHFIHILSSRLSLPPGKALFVFVKNTLPQTANMMDSVYRSFKDEDGFLYMYYSTEKTFGSYIM
					Glyma.11G031800.1		GmATG8j	MARSYFKQEHDLGIYVLPFTPISNYLELLFCELNIIQIIIMSAEKRRAEAARIREKYPDRIPVIVEKAERSDIPSIDKKKYLVPADLTVGQFVYVIRKRIKLSAEKAIFIFVDNVLPPTGAIMSAIYDEKKDEDGFLYVTYSGENTFGDLISIQ
					Glyma.01G210200.1		GmATG8k	MARNYFKQEHDLEKRRAEAARIREKYPDRIPVIVEKAERSDIPSIDKKKYLVPADLTVGQFVYVIRKRIKLSAEKAIFIFVDNVLPPTGAIMSAIYDEKKDEDGFLYVTYSGENTFGDLISIQ
					Glyma.15G108200.1		GmATG8l	MAKTSFKLQHPLERRQAEASRIREKYPDRIPVIVEKAERSDIPDIDKKKYLVPADLTVGQFVYVVRKRIKLSAEKAIFVFINNTLPPTAALMSAIYEENKDQDGFLYMTYSGENTFGSH*
Arabidopsis thaliana	Brassicaceae	Magnoliopsida	Streptophyta	9	At4g21980	Arabidopsis thaliana TAIR10	AtATG8a	MIFACLKFAETNRIAMAKSSFKISNPLEARMSESSRIREKYPDRIPVIVEKAGQSDVPDIDKKKYLVPADLTVGQFVYVVRKRIKLGAEKAIFVFVKNTLPPTAALMSAIYEEHKDEDGFLYMTYSGENTFGSLTVA
					At4g04620		AtATG8b	MEKNSFKLSNPLEMRMAESTRIRAKYPERVPVIVEKAGQSDVPDIDKKKYLVPADLTIGQFVYVVRKRIKLGAEKAIFVFVKNTLPPTAALMSAIYEEHKDEDGFLYMTYSGENTFGGSFYC
					At1g62040		AtATG8c	MTGQMATKENSLIAMANSSFKLEHPLERRQIESSRIREKYPDRIPVIVERAERSDVPNIDKKKYLVPADLTVGQFVYVVRKRIKLSAEKAIFVFVKNTLPPTAAMMSAIYDENKDEDGFLYMTYSGENTFGLV
					At2g05630		AtATG8d	MAISSFKHEHPLVEMNIDVEVTKFHLSLLCSVVESLLFTGRRIAISVPWNPKILSLKKRQAEAARIREKYPDRIPVIVERAEKSDVPDIDRKKYLVPADLTVGQFVYVVRKRIKLSPEKAIFIFVKNILPPTAAIMSAIYEEHKDED
					At2g45170		AtATG8e	MNKGSIFKMDNDFEKRKAEAGRIREKYPDRIPVIVEKAEKSEVPNIDKKKYLVPSDLTVGQFVYVIRKRIKLSAEKAIFIFVDNVLPPTGELMSSVYEDKKDEDGFLYITYSGENTFGASSI
					At4g16520		AtATG8f	MAKSSFKQEHDLEKRRAEAARIREKYPDRIPVIVEKAEKSDIPTIDKKKYLVPADLTVGQFVYVIRKRIKLSAEKAIFIFVDNVLPPAGALMSSVYEEKKDDDGFLYVTYSGENTFGFGSP
					At3g60640		AtATG8g	MSNVSFRQDHDFEKRKAEALRIREKYSDRVPVIVEKSEKSDIPNIDKKKYLVPADLTVGQFVYVIRKRIQLSAEKAIFIFVDNVLPPTGAMMSTIYDENKEEDGFLYVTYSGENTFGSSMT
					At3g06420		AtATG8h	MGIVVKSFKDQFSSDERLKESNNIIAKYPDRIPVIIEKYSNADLPDMEKNKYLVPRDMTVGHFIHMLSKRMQLDPSKALFVFVHNTLPQTASRMDSLYNTFKEEDGFLYMCYSTEKTFG
					At3g15580		AtAGT8i	MKSFKEQYTLDERLAESREIIAKYPTRIPVIAEKYCKTDLPAIEKKKFLVPRDMSVGQFIYILSARLHLSPGKALFVFVNNTLPQTAALMDSVYESYKDDDGFVYMCYSSEKTFG
Oryza sativa	Poaceae	Magnoliopsida	Streptophyta	4	XP_015647608.1/LOC_Os07g32800	Oryza sativa v7.0	OsATG8a	MARTSFKLEHPLERRQAESARIREKYSDRIPVIVEKADKTDVPEIDKKKYLVPADLTVGQFVYVVRKRIKLSPEKAIFVFVKNTLPPTASLMSAIYEENKDEDGFLYMTYSGENTFGSA
					XP_015637094.1/LOC_Os04g53240.1		OsATG8b	MAKSSFKLDHTLERRQAEANRIREKYSDRIPVIVEKAERSDIPDIDKKKYLVPADLTVGQFVYVVRKRIKLSPEKAIFIFVKNTLPPTAALMSAIYEENKDEDGFLYMTYSGENTFGLL
					XP_015648218.1/LOC_Os08g09240.1		OsATG8c	MARSSFKLEHPLERRQAEANRIREKYPDRIPVIVEKAERSDIPDIDKKKYLVPADLTVGQFVYVVRKRIKLSAEKAIFIFVKNTLPPTAALMSAIYEENKDEDGFLYMTYSGENTFGLFV
					XP_015617729.1/ LOC_Os11g01010.1		OsATG8d	MKPRPFKEEFTLEERAKESAAMIASYPDRIPVIVEKFSRSNLPEMEKRKYLVPCNMPVGQFIFILRSRLHLSPGTALFVFVNNTLPQTAQLMGSVYESYKDEGDGFLYLCYSSEKTFG
					LOC_Os02g32700		OsATG8e	MEERRKEKGKEGRRGKATGHSVDKFSRSNLPEMEKRKLHLPPGTALFVFVNNTLPQTAQLMGSVYESYKDEGDGFLYLCYSSEKTFG*
Zea mays	Poaceae	Magnoliopsida	Streptophyta	4	Zm00008a038630_T01	Zea mays PH207 v1.1	ZmATG8a	MAKTSSFKLEHPLEKRQSEANRIREKYPDRIPVIVEKAERSDIPDIDKKKYLVPADLTVGQFVYVVRKRIKLSAEKAIFIFVKNTLPPTAALMSSIYEENKDEDGFLYMTYSGENTFGLL
					Zm00008a015466_T01		ZmATG8b	MSEFSLYLCSMFVERRQAEANRIREKYPDRIPVIVEKAERSDIPDIDKKKYLVPADLTVGQFVYVVRKRIKLSAEKAIFIFVKNTLPPTAALMSAIYEENKDEDGFLYMTYSGENTFGLL
					Zm00008a037053_T01		ZmATG8c	MFYIAERRQAEANRIREKYPDRIPVIVEKAERSDIPDIDKKKYLVPADLTVGQFVYVVRKRIKLSAEKAIFIFVKNTLPPTAALMSAIYEENKDEDGFLYMTYSGENTFGLF
					Zm00008a009473_T01		ZmATG8d	MERGAMLWLSMARTSFKMEHDLEKRQSESARIRDKYPDRIPVIVEKAGKTDVPEIDKKKYLVPADLTVGQFVYVVRKRIKLSPEKAIFVFVKNTLPPTASLMSAIYEENKDEDGFLYMTYSGENTFGSA
Vitis vinifera	Vitaceae	Magnoliopsida	Streptophyta	6	VIT_202s0154g00390.1	V.vinifera v2.1	VvATG8a	MAKSYFKQEHDFEKRRAEAARIREKYPDRIPVIVEKAERSDIPNIDKKKYLVPADLTVGQFVYVIRKRIKLSAEKAIFIFVDNVLPPTGAIMSGIYDEKKDADGFLYVTYSGENTFGYEIPH
					VIT_215s0048g00660.1		VvATG8b	MAKSYFKQEHEFEKRRAEAARIRDKYPERIPVIVEKAERSDIPNIDKKKYLVPADLTVGQFVYVIRKRIKLSAEKAIFIFVDNVLPPTGAIMSAIYDEKKDADGFLYVTYSGENTFGYQISPQL
					VIT_212s0059g00660.1		VvATG8c	MAKISFKMEHPLERRQAEAARIREKYPDRIPVIVERAEKSDIPDIDKKKYLVPADLTVGQFVYVVRKRIKLTPEKAIFIFIKNILPPTAAMMSAIYEENKDEDGFLYMTYSGENTFGSLIM
					VIT_219s0090g00580.1		VvATG8d	MARSSFKLEHPLERRQAEAARIREKYPDRIPVIVEKAERSDIPDIDKKKYLVPADLTVGQFVYVIRKRIKLSAEKAIFIFVKNVLPPTAAMMSAIYEENKDEDGFLYMTYSGENTFGSF
					VIT_210s0116g01700.1		VvATG8e	MLFGCLKSAERRGRGISLTMAKSSSNFKLEHPLEKRQTEAARIRKKHPDRIPVIVEKANRSDIPSIDKKKYLVPADLTVGQFVYVIRKRIKLSAEKAIFVFVKNTLPSTAALMSAIYEENKDEDGFLYMTYSGENTFGFCK
					VIT_207s0005g02200.1		VvATG8f	MSSFKNEFSYEERLEESRDIIAKYPDRVPVIAERYSKTDLPEMEKKKFLVPRDMSVGQFIHILSIRLHLTPGKALFVFVENTLPQTASLMDTVYESFKDEDGFLYMSYSSEKTFGYADIQIHGH
