## Supplementary material for "Autophagy modulates apical growth and development in the moss *Physcomitrium patens*": List of primers used in this study.

### Sheet: Sheet2
Table S3. Primers used in this study
Autophagy modulates apical growth and development in the moss Physcomitrium patens
Georgina Pettinari1,2, Juan Finello2, Macarena Plaza Rojas2, Franco Liberatore1, Germán Robert1,2, Santiago Otaiza-González1, Pilar Velez3, Martin Theumer3, Patricia Agudelo-Romero4, Claudio Gonzalez2, Ramiro Lascano1,2* and Laura Saavedra1,2*
*Corresponding authors
1Unidad Ejecutora de Doble Dependencia INTA-CONICET (UDEA), Córdoba, Argentina
2Cátedra de Fisiología Vegetal, Facultad de Ciencias Exactas, Físicas y Naturales, Universidad Nacional de Córdoba; Córdoba, Argentina
3Centro de Investigaciones en Bioquímica Clínica e Inmunología (CIBICI), Universidad Nacional de Córdoba-CONICET, Córdoba, Argentina
4Telethon Kids Institute, Perth Children’s Hospital, Nedlands WA 6009, Australia
E-mail:
Ramiro Lascano, E-mail: ramiro.lascano@unc.edu.ar
Laura Saavedra, E-mail: laura.saavedra@conicet.gov.ar

### Sheet: Sheet1
Primers used in this study
Genotyping atg Knock out transformants accoording to Supplemental Figure 1
LSA58	5’‐ATTTACCACCTTCATGGTGAGG‐3’	Pp3c4_11110, PpATG5_fwd
LS33	5’‐ACAGATAGCTGGGCAATGGAAT‐3’	Cam35S-vector_rev
LSA82	5’‐GAGGAAGACAAGGAAGGATAAGG‐3’	atg5ko-vector_fwd
LSA83	5’‐GAGAGAGAGAAAGTGAGAGTGTT ‐3’	Pp3c4_11110, PpATG5_rev
LSA72	5’‐CCCCAACCTGTGATGATGCT‐3’	Pp3c4_11110, PpATG5_fwd
LSA73	5’‐TCTCTGGCCCACAAAGGTTC‐3’	Pp3c4_11110, PpATG5_rev
LSA64	5’‐CTCCCATTGTGTAACCATCGTC‐3’	Pp3c24_8100, PpATG7_fwd
LSA35	5’‐AATATCATGGTGGAAAATGGCCGC‐3’	nptII-vector_fwd
LSA65	5’‐GTGATGAATTGGGTGTGTTCTAC‐3’	Pp3c24_8100, PpATG7_rev
LSA66	5’‐GCGAATCTTCCCTGGTGTGA‐3’	Pp3c24_8100, PpATG7_fwd
LSA124	5’‐CAGACCAGGGGTTCATCATCAGT‐3’	Pp3c24_8100, PpATG7_rev
LS25	5’‐TTGACTCAACACGGGGAAAC‐3’	Pp18S_ fwd
LS26	5’‐AGCTGATGACTCGCGCTTAC‐3’	Pp18S_ fwd
Real-time primers for PpATG8s and PI3K complex
LSA05	5’‐TGTGGCAGAACTGGAATAAGC‐3’	Pp3c14_15110, PpATG8a_fwd
LSA06	5’‐GCAGCTCATGGTAAACAAAGTG‐3’	Pp3c14_15110, PpATG8a_rev
LSA12	5’‐TTGGGCAGTTTGTCTACGTC‐3’	Pp3c1_32170, PpATG8b_fwd
LSA13	5’‐TCCTCATCCTTGTGTTCATCG‐3’	Pp3c1_32170, PpATG8b_rev
LSA14	5’‐CTATGACGAGCACAAGGACG‐3’	Pp3c17_5780, PpATG8c_fwd
LSA15	5’‐TCCATTCAACCTCCAACCATC‐3’	Pp3c17_5780, PpATG8c_rev
LSA16	5’‐GATAGTTGGTAGCCCTTTCGG‐3’	Pp3c1_32190, PpATG8d_fwd
LSA17	5’‐TGAGAGTTGAGTGCCTAAAGC‐3’	Pp3c1_32190, PpATG8d_rev
LSA18	5’‐AAAATTTGGGTGCGTGTGAC‐3’	Pp3c14_15040,PpATG8e_fwd
LSA19	5’‐GTTCAACACAATGACTACGCC‐3’	Pp3c14_15040,PpATG8e_rev
LSA20	5’‐ATCTCCTTCTGCGTAATGACC‐3’	Pp3c14_15141, PpATG8f_fwd
LSA21	5’‐CATGTGCCGAGAATAGAGTCTG‐3’	Pp3c14_15141, PpATG8f_rev
LSA30	5’‐TTCAGGTTGTAGTGGGTTGG‐3’	Pp3c10_8910, PpPI3K_fwd
LSA31	5’‐AGTCTAACTAGTATTCGGTCCGG‐3’	Pp3c10_8910, PpPI3K_rev
LSA46	5'-ATTCATGTAGTCTGCTTCTAAGGG-3'	Pp3c10_4130, PpATG6a_fwd
LSA47	5'-GAGGATGGGCTACTGTCTATTAC-3'	Pp3c10_4130, PpATG6a_rev
LSA44	5’‐GTTGCTGTCCATCCCTAGAC‐3’	Pp3c1_21510, PpATG6b_fwd
LSA45	5’‐TCCGCCCTAAAGAAAACCTAC‐3’	Pp3c1_21510, PpATG6b_rev
LSA40	5’‐GCATCCTCAGTCATCCTAGTTG‐3’	Pp3c15_10000, PpVPS15a_fwd
LSA41	5’‐TCCACAGAATGATCGCAAGG‐3’	Pp3c15_10000_PpVPS15a_rev
LSA42	5’‐CAAGACTGGACCTGGAACTAG‐3’	Pp3c9_3860, PpVPS15b_fwd
LSA43	5’‐GACTCTAGAACGACTGAAGCTG‐3’	Pp3c9_3860, PpVPS15b_rev
LSA84	5’‐ATCCTTTGACCACTCCACAC‐3’	Pp3c5_11170V3.1, PpAtg14_fwd
LSA85	5’‐GCCGCAAAACCAGAACTATG‐3’	Pp3c5_11170V3.1_PpAtg14_rev
LSA86	5’‐TCTCCGCTCTATCCTCTGTTG‐3’	Pp3c14_26480V3.1_PpVPS38_fwd
LSA87	5’‐GTCCACTTTCCAAACGAAGC‐3’	Pp3c14_26480V3.1, PpVPS38_rev
LSA28	5’‐TCCACATTAGATTCTCGCACAG‐3’	Pp3c10_17070_Actin_fwd
LSA29	5’‐GTCTACAAGCATAACCGAGTCC‐3’	Pp3c10_17070_Actin_rev
LSA01	5’‐CTTGGAGCTGCCATCAAATTG‐3’	Pp3c8_16590V3.1 AdePRT_Fwd
LSA02	5’‐CTTACTCGCCCTCATATTCCAC‐3’	Pp3c8_16590V3.1 AdePRT_Rev
