## Supplementary material for "Autophagy modulates apical growth and development in the moss *Physcomitrium patens*": Analysis of PpATG8s transcription factor binding sites (TFBSs) from the Homer plant database.

### Sheet: Title
Table S4. PpATG8s_all_MotifScore_morethan9_Homer
Autophagy modulates apical growth and development in the moss Physcomitrium patens
Georgina Pettinari1,2, Juan Finello2, Macarena Plaza Rojas2, Franco Liberatore1, Germán Robert1,2, Santiago Otaiza-González1, Pilar Velez3, Martin Theumer3, Patricia Agudelo-Romero4, Claudio Gonzalez2, Ramiro Lascano1,2* and Laura Saavedra1,2*
*Corresponding authors
1Unidad Ejecutora de Doble Dependencia INTA-CONICET (UDEA), Córdoba, Argentina
2Cátedra de Fisiología Vegetal, Facultad de Ciencias Exactas, Físicas y Naturales, Universidad Nacional de Córdoba; Córdoba, Argentina
3Centro de Investigaciones en Bioquímica Clínica e Inmunología (CIBICI), Universidad Nacional de Córdoba-CONICET, Córdoba, Argentina
4Telethon Kids Institute, Perth Children’s Hospital, Nedlands WA 6009, Australia
E-mail:
Ramiro Lascano, E-mail: ramiro.lascano@unc.edu.ar
Laura Saavedra, E-mail: laura.saavedra@conicet.gov.ar

### Sheet: PpATG8a.Results
FASTA ID	Offset	Sequence	Motif Name	Strand	MotifScore
Pp3c14_15110V3.1 (PpATG8a)	-1156	GGAAAATATCAT	AT2G28920(ND)/col-AT2G28920-DAP-Seq(GSE60143)/Homer	-	9.01725
Pp3c14_15110V3.1 (PpATG8a)	891	TTTGTCGGTT	AtIDD11(C2H2)/colamp-AtIDD11-DAP-Seq(GSE60143)/Homer	+	9.04294
Pp3c14_15110V3.1 (PpATG8a)	-1164	AAATATCA	LHY1(MYBrelated)/col-LHY1-DAP-Seq(GSE60143)/Homer	+	9.07675
Pp3c14_15110V3.1 (PpATG8a)	1189	ATATTTTGTCGGCAG	AT3G16280(AP2EREBP)/colamp-AT3G16280-DAP-Seq(GSE60143)/Homer	-	9.07904
Pp3c14_15110V3.1 (PpATG8a)	-1167	GGAAAATATCAT	At5g52660(MYBrelated)/colamp-At5g52660-DAP-Seq(GSE60143)/Homer	+	9.09916
Pp3c14_15110V3.1 (PpATG8a)	133	CAATAATTCT	HAT5(Homeobox)/colamp-HAT5-DAP-Seq(GSE60143)/Homer	-	9.12869
Pp3c14_15110V3.1 (PpATG8a)	-779	TGCTTATCCATT	AT4G00250(GeBP)/col-AT4G00250-DAP-Seq(GSE60143)/Homer	-	9.13587
Pp3c14_15110V3.1 (PpATG8a)	578	CCGCCGTCAA	ERF10(AP2EREBP)/col-ERF10-DAP-Seq(GSE60143)/Homer	-	9.13635
Pp3c14_15110V3.1 (PpATG8a)	1189	ATATTTTGTCGGCAG	AT3G60490(AP2EREBP)/colamp-AT3G60490-DAP-Seq(GSE60143)/Homer	-	9.14755
Pp3c14_15110V3.1 (PpATG8a)	-1164	AAATATCA	RVE1(MYBrelated)/col-RVE1-DAP-Seq(GSE60143)/Homer	+	9.15175
Pp3c14_15110V3.1 (PpATG8a)	578	CCGCCGTCAA	ERF11(AP2EREBP)/col-ERF11-DAP-Seq(GSE60143)/Homer	-	9.18054
Pp3c14_15110V3.1 (PpATG8a)	131	CAATAATT	ATHB5(HB)/colamp-ATHB5-DAP-Seq(GSE60143)/Homer	-	9.18071
Pp3c14_15110V3.1 (PpATG8a)	837	TTTTTTTT	REM19(REM)/colamp-REM19-DAP-Seq(GSE60143)/Homer	-	9.22915
Pp3c14_15110V3.1 (PpATG8a)	578	CCGCCGTCAA	ERF3(AP2EREBP)/colamp-ERF3-DAP-Seq(GSE60143)/Homer	-	9.24192
Pp3c14_15110V3.1 (PpATG8a)	580	CCGCCGTCAATC	ERF4(AP2EREBP)/colamp-ERF4-DAP-Seq(GSE60143)/Homer	-	9.25791
Pp3c14_15110V3.1 (PpATG8a)	900	TGTCGGTT	bHLH10(bHLH)/colamp-bHLH10-DAP-Seq(GSE60143)/Homer	-	9.2694
Pp3c14_15110V3.1 (PpATG8a)	1062	GAGAAGGTTCTGGGA	HSF7(HSF)/colamp-HSF7-DAP-Seq(GSE60143)/Homer	-	9.27303
Pp3c14_15110V3.1 (PpATG8a)	891	TTTGTCGGTTTG	IDD4(C2H2)/col-IDD4-DAP-Seq(GSE60143)/Homer	+	9.28561
Pp3c14_15110V3.1 (PpATG8a)	-779	TGCTTATCCATT	At1g19000(MYBrelated)/colamp-At1g19000-DAP-Seq(GSE60143)/Homer	-	9.3028
Pp3c14_15110V3.1 (PpATG8a)	580	CCGCCGTCAATC	ERF9(AP2EREBP)/colamp-ERF9-DAP-Seq(GSE60143)/Homer	-	9.33277
Pp3c14_15110V3.1 (PpATG8a)	880	TTTTGTCAAGGT	WIP5(C2H2)/colamp-WIP5-DAP-Seq(GSE60143)/Homer	+	9.33784
Pp3c14_15110V3.1 (PpATG8a)	-205	GCAAGTTG	bHLH130(bHLH)/col-bHLH130-DAP-Seq(GSE60143)/Homer	+	9.34944
Pp3c14_15110V3.1 (PpATG8a)	228	CATTAAATGT	ANL2(HB)/col-ANL2-DAP-Seq(GSE60143)/Homer	+	9.35885
Pp3c14_15110V3.1 (PpATG8a)	900	TTTGTCGGTT	At4g16750(AP2EREBP)/col-At4g16750-DAP-Seq(GSE60143)/Homer	-	9.38769
Pp3c14_15110V3.1 (PpATG8a)	-494	AATTAGTTGG	MYB30(MYB)/colamp-MYB30-DAP-Seq(GSE60143)/Homer	+	9.38805
Pp3c14_15110V3.1 (PpATG8a)	-495	AAATTAGTTGGA	MS188(MYB)/colamp-MS188-DAP-Seq(GSE60143)/Homer	+	9.40751
Pp3c14_15110V3.1 (PpATG8a)	890	GTTTGTCGGTTT	MGP(C2H2)/colamp-MGP-DAP-Seq(GSE60143)/Homer	+	9.41271
Pp3c14_15110V3.1 (PpATG8a)	-1164	AAATATCA	EPR1(MYBrelated)/colamp-EPR1-DAP-Seq(GSE60143)/Homer	+	9.41341
Pp3c14_15110V3.1 (PpATG8a)	1189	ATATTTTGTCGGCAG	At2g44940(AP2EREBP)/colamp-At2g44940-DAP-Seq(GSE60143)/Homer	-	9.43269
Pp3c14_15110V3.1 (PpATG8a)	-497	CAAAATTAGTTGGAT	MYB39(MYB)/col-MYB39-DAP-Seq(GSE60143)/Homer	+	9.43384
Pp3c14_15110V3.1 (PpATG8a)	1170	AGAGAATATT	AT2G38300(G2like)/col-AT2G38300-DAP-Seq(GSE60143)/Homer	+	9.47375
Pp3c14_15110V3.1 (PpATG8a)	1063	AGAAGGTTCTGGGAG	HSFC1(HSF)/col-HSFC1-DAP-Seq(GSE60143)/Homer	-	9.53269
Pp3c14_15110V3.1 (PpATG8a)	-195	AGATGCAAGTTGGTT	bHLH122(bHLH)/col100-bHLH122-DAP-Seq(GSE60143)/Homer	-	9.60392
Pp3c14_15110V3.1 (PpATG8a)	830	TTCATTTCGCATAGT	AT2G31460(REMB3)/col-AT2G31460-DAP-Seq(GSE60143)/Homer	-	9.62262
Pp3c14_15110V3.1 (PpATG8a)	1062	GAGAAGGTTCTGGGA	HSF6(HSF)/col-HSF6-DAP-Seq(GSE60143)/Homer	-	9.62673
Pp3c14_15110V3.1 (PpATG8a)	904	GTTTGTCGGTTTGGT	IDD2(C2H2)/colamp-IDD2-DAP-Seq(GSE60143)/Homer	-	9.65104
Pp3c14_15110V3.1 (PpATG8a)	124	CAATAATT	ATHB20(Homeobox)/colamp-ATHB20-DAP-Seq(GSE60143)/Homer	+	9.76131
Pp3c14_15110V3.1 (PpATG8a)	-290	AATTCATTCA	WUS1(Homeobox)/colamp-WUS1-DAP-Seq(GSE60143)/Homer	+	9.77017
Pp3c14_15110V3.1 (PpATG8a)	890	GTTTGTCGGTTT	JKD(C2H2)/col-JKD-DAP-Seq(GSE60143)/Homer	+	9.77119
Pp3c14_15110V3.1 (PpATG8a)	-113	TAATTAAGAAAA	AT5G60130(ABI3VP1)/col-AT5G60130-DAP-Seq(GSE60143)/Homer	+	9.78549
Pp3c14_15110V3.1 (PpATG8a)	578	CCGCCGTCAA	ERF7(AP2EREBP)/col-ERF7-DAP-Seq(GSE60143)/Homer	-	9.79522
Pp3c14_15110V3.1 (PpATG8a)	-113	TAATTAAG	ATHB24(ZFHD)/colamp-ATHB24-DAP-Seq(GSE60143)/Homer	+	9.83035
Pp3c14_15110V3.1 (PpATG8a)	1063	AGAAGGTTCTGGGAG	HSF3(HSF)/colamp-HSF3-DAP-Seq(GSE60143)/Homer	-	9.84665
Pp3c14_15110V3.1 (PpATG8a)	-166	TGATCCAAAGTATTT	EIN3(EIL)/col-EIN3-DAP-Seq(GSE60143)/Homer	+	9.95699
Pp3c14_15110V3.1 (PpATG8a)	106	GATAAGGT	At3g11280(MYBrelated)/col-At3g11280-DAP-Seq(GSE60143)/Homer	+	10.0087
Pp3c14_15110V3.1 (PpATG8a)	104	TAGATAAGGT	AT5G56840(MYBrelated)/colamp-AT5G56840-DAP-Seq(GSE60143)/Homer	+	10.0118
Pp3c14_15110V3.1 (PpATG8a)	400	CTCTCTCTCCTT	BPC1(BBRBPC)/colamp-BPC1-DAP-Seq(GSE60143)/Homer	-	10.0334
Pp3c14_15110V3.1 (PpATG8a)	113	GATAAGGT	At5g05790(MYBrelated)/col-At5g05790-DAP-Seq(GSE60143)/Homer	-	10.0379
Pp3c14_15110V3.1 (PpATG8a)	235	CATTAAAT	At1g76110(ARID)/colamp-At1g76110-DAP-Seq(GSE60143)/Homer	-	10.0534
Pp3c14_15110V3.1 (PpATG8a)	238	TCATTAAATGTA	HDG7(HB)/col-HDG7-DAP-Seq(GSE60143)/Homer	-	10.0844
Pp3c14_15110V3.1 (PpATG8a)	124	CAATAATT	ATHB13(Homeobox)/col-ATHB13-DAP-Seq(GSE60143)/Homer	+	10.1205
Pp3c14_15110V3.1 (PpATG8a)	-1165	AAAATATCAT	At3g09600(MYBrelated)/colamp-At3g09600-DAP-Seq(GSE60143)/Homer	+	10.1571
Pp3c14_15110V3.1 (PpATG8a)	811	TTTTCAAA	At2g41835(C2H2)/col-At2g41835-DAP-Seq(GSE60143)/Homer	-	10.2035
Pp3c14_15110V3.1 (PpATG8a)	-1166	GAAAATATCATG	AT3G10113(MYBrelated)/col-AT3G10113-DAP-Seq(GSE60143)/Homer	+	10.2092
Pp3c14_15110V3.1 (PpATG8a)	-788	CTTATCCA	At5g47390(MYBrelated)/col-At5g47390-DAP-Seq(GSE60143)/Homer	+	10.2162
Pp3c14_15110V3.1 (PpATG8a)	-1009	AACTGGTTTT	AT1G76870(Trihelix)/col-AT1G76870-DAP-Seq(GSE60143)/Homer	-	10.2209
Pp3c14_15110V3.1 (PpATG8a)	-788	CTTATCCA	AT5G61620(MYBrelated)/colamp-AT5G61620-DAP-Seq(GSE60143)/Homer	+	10.2227
Pp3c14_15110V3.1 (PpATG8a)	1062	GAGAAGGTTCTGGGA	AGL95(ND)/col-AGL95-DAP-Seq(GSE60143)/Homer	-	10.2376
Pp3c14_15110V3.1 (PpATG8a)	1181	TGTCGGCA	AT1G12630(AP2EREBP)/colamp-AT1G12630-DAP-Seq(GSE60143)/Homer	+	10.2398
Pp3c14_15110V3.1 (PpATG8a)	1181	TGTCGGCA	Rap210(AP2EREBP)/col-Rap210-DAP-Seq(GSE60143)/Homer	+	10.2472
Pp3c14_15110V3.1 (PpATG8a)	-346	AATTATTG	LMI1(HB)/colamp-LMI1-DAP-Seq(GSE60143)/Homer	+	10.2905
Pp3c14_15110V3.1 (PpATG8a)	238	TCATTAAATGTA	HDG1(Homeobox)/col100-HDG1-DAP-Seq(GSE60143)/Homer	-	10.3198
Pp3c14_15110V3.1 (PpATG8a)	-339	AATTATTG	ATHB53(HB)/col-ATHB53-DAP-Seq(GSE60143)/Homer	-	10.3358
Pp3c14_15110V3.1 (PpATG8a)	891	TTTGTCGGTTTG	IDD7(C2H2)/col-IDD7-DAP-Seq(GSE60143)/Homer	+	10.6011
Pp3c14_15110V3.1 (PpATG8a)	891	TTTGTCGGTTTG	At5g66730(C2H2)/colamp-At5g66730-DAP-Seq(GSE60143)/Homer	+	10.6155
Pp3c14_15110V3.1 (PpATG8a)	1181	AGAGAATATTTT	AT2G40260(G2like)/colamp-AT2G40260-DAP-Seq(GSE60143)/Homer	-	11.0693
Pp3c14_15110V3.1 (PpATG8a)	178	AAATTTTATATTATG	AT1G04880(ARID)/colamp-AT1G04880-DAP-Seq(GSE60143)/Homer	+	11.4667

### Sheet: PpATG8b.Results
FASTA ID	Offset	Sequence	Motif Name	Strand	MotifScore
Pp3c1_32170V3.1 (PpATG8b)	256	ACATGGTCAAAAAAT	WRKY45(WRKY)/col-WRKY45-DAP-Seq(GSE60143)/Homer	-	9.08608
Pp3c1_32170V3.1 (PpATG8b)	-807	AAAAAAAA	REM19(REM)/colamp-REM19-DAP-Seq(GSE60143)/Homer	+	9.22915
Pp3c1_32170V3.1 (PpATG8b)	-612	ATTTTAACGTTA	MYB3R1(MYB)/col-MYB3R1-DAP-Seq(GSE60143)/Homer	+	9.34088
Pp3c1_32170V3.1 (PpATG8b)	100	AATAATAAATAT	HDG1(Homeobox)/col100-HDG1-DAP-Seq(GSE60143)/Homer	+	9.39479
Pp3c1_32170V3.1 (PpATG8b)	-624	TTTAAACTTTTT	DAG2(C2C2dof)/col-DAG2-DAP-Seq(GSE60143)/Homer	+	9.47736
Pp3c1_32170V3.1 (PpATG8b)	33	CCAATTAT	ATHB21(HB)/colamp-ATHB21-DAP-Seq(GSE60143)/Homer	+	9.54304
Pp3c1_32170V3.1 (PpATG8b)	1150	ATACGGCATCGGTTT	Unknown2/Arabidopsis-Promoters/Homer	+	9.55735
Pp3c1_32170V3.1 (PpATG8b)	512	CCAATATTGGTA	AGL63(MADS)/col-AGL63-DAP-Seq(GSE60143)/Homer	-	9.56419
Pp3c1_32170V3.1 (PpATG8b)	1136	TTTTGTCCAGGT	WIP5(C2H2)/colamp-WIP5-DAP-Seq(GSE60143)/Homer	+	9.65377
Pp3c1_32170V3.1 (PpATG8b)	406	ATCTGACAATCTATT	GRF9(GRF)/colamp-GRF9-DAP-Seq(GSE60143)/Homer	+	9.65747
Pp3c1_32170V3.1 (PpATG8b)	-623	TTAAACTTTTTA	OBP4(C2C2dof)/col-OBP4-DAP-Seq(GSE60143)/Homer	+	9.66643
Pp3c1_32170V3.1 (PpATG8b)	-589	CCATAAATGG	TAGL1(MADS)/Tomato-TAGL1-ChIP-Seq(GSE116581)/Homer	+	9.68754
Pp3c1_32170V3.1 (PpATG8b)	-624	TTTAAACTTTTT	At5g62940(C2C2dof)/col-At5g62940-DAP-Seq(GSE60143)/Homer	+	9.6916
Pp3c1_32170V3.1 (PpATG8b)	1104	TAGCCGTTAC	MYB118(MYB)/colamp-MYB118-DAP-Seq(GSE60143)/Homer	+	9.74795
Pp3c1_32170V3.1 (PpATG8b)	513	AGCCAATATTGGTAA	AGL6(MADS)/col-AGL6-DAP-Seq(GSE60143)/Homer	-	9.76419
Pp3c1_32170V3.1 (PpATG8b)	1104	TAGCCGTTAC	MYB98(MYB)/col-MYB98-DAP-Seq(GSE60143)/Homer	+	9.77907
Pp3c1_32170V3.1 (PpATG8b)	1101	TTTTAGCCGTTA	MYB3R4(MYB)/col-MYB3R4-DAP-Seq(GSE60143)/Homer	+	9.7959
Pp3c1_32170V3.1 (PpATG8b)	515	CCAATATTGGTAACA	SVP(MADS)/col-SVP-DAP-Seq(GSE60143)/Homer	-	9.83282
Pp3c1_32170V3.1 (PpATG8b)	-624	TTTAAACTTTTT	At4g38000(C2C2dof)/col-At4g38000-DAP-Seq(GSE60143)/Homer	+	9.84047
Pp3c1_32170V3.1 (PpATG8b)	-1222	CGTCTTTCTCAAGTT	ANAC075(NAC)/col-ANAC075-DAP-Seq(GSE60143)/Homer	+	9.92822
Pp3c1_32170V3.1 (PpATG8b)	366	AACATTCCAT	AT2G38300(G2like)/col-AT2G38300-DAP-Seq(GSE60143)/Homer	-	9.9663
Pp3c1_32170V3.1 (PpATG8b)	689	CTTCTTCTTC	Unknown4/Arabidopsis-Promoters/Homer	+	9.97096
Pp3c1_32170V3.1 (PpATG8b)	355	TAAACATTCCAT	AT2G40260(G2like)/colamp-AT2G40260-DAP-Seq(GSE60143)/Homer	+	10.0611
Pp3c1_32170V3.1 (PpATG8b)	-1187	TTTTCTTATCAATAT	At5g58900(MYBrelated)/colamp-At5g58900-DAP-Seq(GSE60143)/Homer	+	10.0637
Pp3c1_32170V3.1 (PpATG8b)	1114	TTTTTAGCCGTTACT	MYB3R5(MYB)/col-MYB3R5-DAP-Seq(GSE60143)/Homer	-	10.2089
Pp3c1_32170V3.1 (PpATG8b)	-919	ATAAACAAAACAAAA	IDD5(C2H2)/colamp-IDD5-DAP-Seq(GSE60143)/Homer	-	10.2784
Pp3c1_32170V3.1 (PpATG8b)	92	ATCATTTTCTAGAAC	HSF21(HSF)/col-HSF21-DAP-Seq(GSE60143)/Homer	-	10.3037
Pp3c1_32170V3.1 (PpATG8b)	871	TTTAGGCACGTGTTG	GT3a(Trihelix)/col-GT3a-DAP-Seq(GSE60143)/Homer	-	10.5218
Pp3c1_32170V3.1 (PpATG8b)	84	TTCTAGAACATAAAA	HSFB3(HSF)/colamp-HSFB3-DAP-Seq(GSE60143)/Homer	+	11.8048
Pp3c1_32170V3.1 (PpATG8b)	1001	AGAGAGAGAGAG	FRS9(ND)/col-FRS9-DAP-Seq(GSE60143)/Homer	+	13.0686
Pp3c1_32170V3.1 (PpATG8b)	1026	GAGAGAGAGAGAGAG	BPC6(BBRBPC)/col-BPC6-DAP-Seq(GSE60143)/Homer	-	15.4149

### Sheet: PpATG8c.Results
FASTA ID	Offset	Sequence	Motif Name	Strand	MotifScore
Pp3c17_5780V3.1 (PpATG8c)	-175	CGCCACGTGGCGGTG	ABF2(bZIP)/col-ABF2-DAP-Seq(GSE60143)/Homer	+	9.01188
Pp3c17_5780V3.1 (PpATG8c)	363	TTTGTCGGTT	AtIDD11(C2H2)/colamp-AtIDD11-DAP-Seq(GSE60143)/Homer	+	9.04294
Pp3c17_5780V3.1 (PpATG8c)	373	TTTTGTCGGTTT	DEAR2(AP2EREBP)/colamp-DEAR2-DAP-Seq(GSE60143)/Homer	-	9.05129
Pp3c17_5780V3.1 (PpATG8c)	597	TCGTTGTTTCTGTTC	MYB44(MYB)/colamp-MYB44-DAP-Seq(GSE60143)/Homer	+	9.07083
Pp3c17_5780V3.1 (PpATG8c)	-636	TGATATTT	LHY1(MYBrelated)/col-LHY1-DAP-Seq(GSE60143)/Homer	-	9.07675
Pp3c17_5780V3.1 (PpATG8c)	-517	ATCTTATCCT	AT5G56840(MYBrelated)/colamp-AT5G56840-DAP-Seq(GSE60143)/Homer	-	9.09373
Pp3c17_5780V3.1 (PpATG8c)	-636	TGATATTT	RVE1(MYBrelated)/col-RVE1-DAP-Seq(GSE60143)/Homer	-	9.15175
Pp3c17_5780V3.1 (PpATG8c)	373	GAGTTTTGTCGGTTT	At2g44940(AP2EREBP)/colamp-At2g44940-DAP-Seq(GSE60143)/Homer	-	9.15248
Pp3c17_5780V3.1 (PpATG8c)	373	TTTTGTCGGTTT	DREB2(AP2EREBP)/col-DREB2-DAP-Seq(GSE60143)/Homer	-	9.20889
Pp3c17_5780V3.1 (PpATG8c)	-344	TACTGACACTACTAA	GRF9(GRF)/colamp-GRF9-DAP-Seq(GSE60143)/Homer	+	9.21392
Pp3c17_5780V3.1 (PpATG8c)	373	GAGTTTTGTCGGTTT	AT3G16280(AP2EREBP)/colamp-AT3G16280-DAP-Seq(GSE60143)/Homer	-	9.22272
Pp3c17_5780V3.1 (PpATG8c)	-344	TTTTTTTT	REM19(REM)/colamp-REM19-DAP-Seq(GSE60143)/Homer	-	9.22915
Pp3c17_5780V3.1 (PpATG8c)	372	TGTCGGTT	bHLH10(bHLH)/colamp-bHLH10-DAP-Seq(GSE60143)/Homer	-	9.2694
Pp3c17_5780V3.1 (PpATG8c)	-515	ATCTTATCCTTA	At1g19000(MYBrelated)/colamp-At1g19000-DAP-Seq(GSE60143)/Homer	-	9.30181
Pp3c17_5780V3.1 (PpATG8c)	443	GCACGATTTTTGAGG	PLT3(AP2EREBP)/col-PLT3-DAP-Seq(GSE60143)/Homer	+	9.30938
Pp3c17_5780V3.1 (PpATG8c)	-176	ACGCCACGTGGCGGT	AREB3(bZIP)/col-AREB3-DAP-Seq(GSE60143)/Homer	+	9.31169
Pp3c17_5780V3.1 (PpATG8c)	543	ACGAACAAGTTGTAG	bHLH122(bHLH)/col100-bHLH122-DAP-Seq(GSE60143)/Homer	-	9.34872
Pp3c17_5780V3.1 (PpATG8c)	372	TTTGTCGGTT	At4g16750(AP2EREBP)/col-At4g16750-DAP-Seq(GSE60143)/Homer	-	9.38769
Pp3c17_5780V3.1 (PpATG8c)	371	TTTTGTCGGT	AT1G77200(AP2EREBP)/colamp-AT1G77200-DAP-Seq(GSE60143)/Homer	-	9.39677
Pp3c17_5780V3.1 (PpATG8c)	-636	TGATATTT	EPR1(MYBrelated)/colamp-EPR1-DAP-Seq(GSE60143)/Homer	-	9.41341
Pp3c17_5780V3.1 (PpATG8c)	-481	CTCCATCA	HAP3(CCAATHAP3)/col-HAP3-DAP-Seq(GSE60143)/Homer	-	9.43968
Pp3c17_5780V3.1 (PpATG8c)	-489	TTTTCTTTTAAA	AT5G60130(ABI3VP1)/col-AT5G60130-DAP-Seq(GSE60143)/Homer	-	9.44653
Pp3c17_5780V3.1 (PpATG8c)	-224	ATGGTAAAAT	AT1G76880(Trihelix)/col-AT1G76880-DAP-Seq(GSE60143)/Homer	+	9.50671
Pp3c17_5780V3.1 (PpATG8c)	-160	GTGGCGGTGA	DREB26(AP2EREBP)/col-DREB26-DAP-Seq(GSE60143)/Homer	-	9.57509
Pp3c17_5780V3.1 (PpATG8c)	-175	CGCCACGTGG	bZIP68(bZIP)/col-bZIP68-DAP-Seq(GSE60143)/Homer	+	9.59425
Pp3c17_5780V3.1 (PpATG8c)	514	TTGCCGGAGA	AT3G58630(Trihelix)/col-AT3G58630-DAP-Seq(GSE60143)/Homer	-	9.61282
Pp3c17_5780V3.1 (PpATG8c)	-644	TTGATATTTTAA	AT2G28920(ND)/col-AT2G28920-DAP-Seq(GSE60143)/Homer	+	9.63526
Pp3c17_5780V3.1 (PpATG8c)	-441	ATCTGGTTTA	AT1G76870(Trihelix)/col-AT1G76870-DAP-Seq(GSE60143)/Homer	-	9.64329
Pp3c17_5780V3.1 (PpATG8c)	363	TTTGTCGGTTTC	IDD4(C2H2)/col-IDD4-DAP-Seq(GSE60143)/Homer	+	9.67197
Pp3c17_5780V3.1 (PpATG8c)	-633	TTGATATTTTAA	At5g52660(MYBrelated)/colamp-At5g52660-DAP-Seq(GSE60143)/Homer	-	9.72767
Pp3c17_5780V3.1 (PpATG8c)	-181	AGAGCACGCCACGTG	bHLH34(bHLH)/colamp-bHLH34-DAP-Seq(GSE60143)/Homer	+	9.7528
Pp3c17_5780V3.1 (PpATG8c)	-519	ATCTTATC	At3g11280(MYBrelated)/col-At3g11280-DAP-Seq(GSE60143)/Homer	-	9.89348
Pp3c17_5780V3.1 (PpATG8c)	-526	ATCTTATC	At5g05790(MYBrelated)/col-At5g05790-DAP-Seq(GSE60143)/Homer	+	9.93099
Pp3c17_5780V3.1 (PpATG8c)	376	TTTTGTCGGTTTCGT	At1g14580(C2H2)/colamp-At1g14580-DAP-Seq(GSE60143)/Homer	-	10.0753
Pp3c17_5780V3.1 (PpATG8c)	-634	TTTGATATTTTA	AT3G10113(MYBrelated)/col-AT3G10113-DAP-Seq(GSE60143)/Homer	-	10.0904
Pp3c17_5780V3.1 (PpATG8c)	-525	TCTTATCCTTAT	At1g74840(MYBrelated)/col100-At1g74840-DAP-Seq(GSE60143)/Homer	+	10.1151
Pp3c17_5780V3.1 (PpATG8c)	-174	GCCACGTG	E-box/Arabidopsis-Promoters/Homer	+	10.1204
Pp3c17_5780V3.1 (PpATG8c)	-423	ATTCAAATAC	AT2G20110(CPP)/colamp-AT2G20110-DAP-Seq(GSE60143)/Homer	+	10.1243
Pp3c17_5780V3.1 (PpATG8c)	-172	CACGTGGC	ABF1(bZIP)/Arabidopsis-ABF1-ChIP-Seq(GSE80564)/Homer	+	10.1533
Pp3c17_5780V3.1 (PpATG8c)	500	GATTTTTGCCGGAGA	AT5G05550(Trihelix)/col-AT5G05550-DAP-Seq(GSE60143)/Homer	+	10.1544
Pp3c17_5780V3.1 (PpATG8c)	-565	ATGTCAGAAGAAATA	AtGRF6(GRF)/col-AtGRF6-DAP-Seq(GSE60143)/Homer	+	10.1865
Pp3c17_5780V3.1 (PpATG8c)	362	TTTTGTCGGTTTCGT	IDD5(C2H2)/colamp-IDD5-DAP-Seq(GSE60143)/Homer	+	10.1915
Pp3c17_5780V3.1 (PpATG8c)	-174	GCCACGTG	ABI5(bZIP)/col-ABI5-DAP-Seq(GSE60143)/Homer	+	10.241
Pp3c17_5780V3.1 (PpATG8c)	-576	TTTCAAAAGTCAAGA	WRKY50(WRKY)/col-WRKY50-DAP-Seq(GSE60143)/Homer	-	10.3322
Pp3c17_5780V3.1 (PpATG8c)	363	TTTGTCGGTTTC	At5g66730(C2H2)/colamp-At5g66730-DAP-Seq(GSE60143)/Homer	+	10.4589
Pp3c17_5780V3.1 (PpATG8c)	363	TTTGTCGGTTTC	IDD7(C2H2)/col-IDD7-DAP-Seq(GSE60143)/Homer	+	10.5117
Pp3c17_5780V3.1 (PpATG8c)	-176	AAACAGAGCA	REF6(Zf)/Arabidopsis-REF6-ChIP-Seq(GSE106942)/Homer	-	10.7418
Pp3c17_5780V3.1 (PpATG8c)	362	TTTTGTCGGTTT	MGP(C2H2)/colamp-MGP-DAP-Seq(GSE60143)/Homer	+	10.7966
Pp3c17_5780V3.1 (PpATG8c)	-528	TTATCTTATCCTTAT	At5g58900(MYBrelated)/colamp-At5g58900-DAP-Seq(GSE60143)/Homer	+	11.0332
Pp3c17_5780V3.1 (PpATG8c)	376	TTTTGTCGGTTTCGT	IDD2(C2H2)/colamp-IDD2-DAP-Seq(GSE60143)/Homer	-	11.2642
Pp3c17_5780V3.1 (PpATG8c)	376	TTTTGTCGGTTTCGT	NUC(C2H2)/col-NUC-DAP-Seq(GSE60143)/Homer	-	11.4524
Pp3c17_5780V3.1 (PpATG8c)	362	TTTTGTCGGTTT	JKD(C2H2)/col-JKD-DAP-Seq(GSE60143)/Homer	+	12.5386
Pp3c17_5780V3.1 (PpATG8c)	470	GGAGAGAGAGAG	FRS9(ND)/col-FRS9-DAP-Seq(GSE60143)/Homer	+	13.189

### Sheet: PpATG8d.Results
FASTA ID	Offset	Sequence	Motif Name	Strand	MotifScore
Pp3c1_32190V3.1 (PpATG8d)	-323	ATTTTTTGACCATGT	WRKY45(WRKY)/col-WRKY45-DAP-Seq(GSE60143)/Homer	+	9.08608
Pp3c1_32190V3.1 (PpATG8d)	-167	ATATTTATTATT	HDG1(Homeobox)/col100-HDG1-DAP-Seq(GSE60143)/Homer	-	9.39479
Pp3c1_32190V3.1 (PpATG8d)	-100	ATAATTGG	ATHB21(HB)/colamp-ATHB21-DAP-Seq(GSE60143)/Homer	-	9.54304
Pp3c1_32190V3.1 (PpATG8d)	-433	ATGGAATGTT	AT2G38300(G2like)/col-AT2G38300-DAP-Seq(GSE60143)/Homer	+	9.9663
Pp3c1_32190V3.1 (PpATG8d)	-422	ATGGAATGTTTA	AT2G40260(G2like)/colamp-AT2G40260-DAP-Seq(GSE60143)/Homer	-	10.0611
Pp3c1_32190V3.1 (PpATG8d)	-159	GTTCTAGAAAATGAT	HSF21(HSF)/col-HSF21-DAP-Seq(GSE60143)/Homer	+	10.3037
Pp3c1_32190V3.1 (PpATG8d)	-151	TTTTATGTTCTAGAA	HSFB3(HSF)/colamp-HSFB3-DAP-Seq(GSE60143)/Homer	-	11.8048

### Sheet: PpATG8e.Results
FASTA ID	Offset	Sequence	Motif Name	Strand	MotifScore
Pp3c14_15040V3.1 (PpATG8e)	-459	CAATAATAATATTCT	At1g68670(G2like)/colamp-At1g68670-DAP-Seq(GSE60143)/Homer	+	9.02355
Pp3c14_15040V3.1 (PpATG8e)	-480	ATATTTAAAT	SOL1(CPP)/colamp-SOL1-DAP-Seq(GSE60143)/Homer	-	9.02616
Pp3c14_15040V3.1 (PpATG8e)	-545	CTAAAAATGG	SEP3(MADS)/Arabidoposis-Flower-Sep3-ChIP-Seq/Homer	+	9.03415
Pp3c14_15040V3.1 (PpATG8e)	226	CGGGCATGGGTCCAC	TCP16(TCP)/colamp-TCP16-DAP-Seq(GSE60143)/Homer	-	9.04401
Pp3c14_15040V3.1 (PpATG8e)	789	GTGGTGTCGGTG	AT1G71450(AP2EREBP)/col-AT1G71450-DAP-Seq(GSE60143)/Homer	+	9.10821
Pp3c14_15040V3.1 (PpATG8e)	800	GGTGTCGGTG	At4g31060(AP2EREBP)/colamp-At4g31060-DAP-Seq(GSE60143)/Homer	-	9.1917
Pp3c14_15040V3.1 (PpATG8e)	-378	ACACTTTTTA	COG1(C2C2dof)/col-COG1-DAP-Seq(GSE60143)/Homer	-	9.2117
Pp3c14_15040V3.1 (PpATG8e)	-658	AAAAAAAA	REM19(REM)/colamp-REM19-DAP-Seq(GSE60143)/Homer	+	9.22915
Pp3c14_15040V3.1 (PpATG8e)	801	TGGTGTCGGTGG	RAP21(AP2EREBP)/colamp-RAP21-DAP-Seq(GSE60143)/Homer	-	9.33892
Pp3c14_15040V3.1 (PpATG8e)	-461	ATACATGCACATATT	FUS3(ABI3VP1)/col-FUS3-DAP-Seq(GSE60143)/Homer	-	9.37783
Pp3c14_15040V3.1 (PpATG8e)	801	TTGTGGTGTCGGTGG	AT3G16280(AP2EREBP)/colamp-AT3G16280-DAP-Seq(GSE60143)/Homer	-	9.41509
Pp3c14_15040V3.1 (PpATG8e)	-271	AACATTCCTA	AT2G38300(G2like)/col-AT2G38300-DAP-Seq(GSE60143)/Homer	-	9.43492
Pp3c14_15040V3.1 (PpATG8e)	43	GGCTTCAGCGTCAAG	ANAC075(NAC)/col-ANAC075-DAP-Seq(GSE60143)/Homer	-	9.47119
Pp3c14_15040V3.1 (PpATG8e)	-545	CTAAAAATGG	TAGL1(MADS)/Tomato-TAGL1-ChIP-Seq(GSE116581)/Homer	+	9.49072
Pp3c14_15040V3.1 (PpATG8e)	851	TGATCAGGTG	NGA4(ABI3VP1)/col-NGA4-DAP-Seq(GSE60143)/Homer	+	9.52867
Pp3c14_15040V3.1 (PpATG8e)	-338	AATCCCTTTTTT	OBP4(C2C2dof)/col-OBP4-DAP-Seq(GSE60143)/Homer	+	9.54139
Pp3c14_15040V3.1 (PpATG8e)	-282	TTAACATTCCTA	AT2G40260(G2like)/colamp-AT2G40260-DAP-Seq(GSE60143)/Homer	+	9.54186
Pp3c14_15040V3.1 (PpATG8e)	801	TGGTGTCGGTGG	At1g22810(AP2EREBP)/colamp-At1g22810-DAP-Seq(GSE60143)/Homer	-	9.54804
Pp3c14_15040V3.1 (PpATG8e)	150	ACAACAACTAACTGT	AT1G24250(Orphan)/col-AT1G24250-DAP-Seq(GSE60143)/Homer	-	9.59555
Pp3c14_15040V3.1 (PpATG8e)	801	TGGTGTCGGTGG	DEAR2(AP2EREBP)/colamp-DEAR2-DAP-Seq(GSE60143)/Homer	-	9.60018
Pp3c14_15040V3.1 (PpATG8e)	790	TGGTGTCGGTGGGCG	DEAR5(AP2EREBP)/col-DEAR5-DAP-Seq(GSE60143)/Homer	+	9.6281
Pp3c14_15040V3.1 (PpATG8e)	800	TGTCGGTG	bHLH10(bHLH)/colamp-bHLH10-DAP-Seq(GSE60143)/Homer	-	9.6285
Pp3c14_15040V3.1 (PpATG8e)	801	TTGTGGTGTCGGTGG	DEAR3(AP2EREBP)/colamp-DEAR3-DAP-Seq(GSE60143)/Homer	-	9.6298
Pp3c14_15040V3.1 (PpATG8e)	-176	TTTACAAATTAGGAA	AGL16(MADS)/col-AGL16-DAP-Seq(GSE60143)/Homer	-	9.73967
Pp3c14_15040V3.1 (PpATG8e)	464	GTCTCTGTTT	REF6(Zf)/Arabidopsis-REF6-ChIP-Seq(GSE106942)/Homer	+	9.82302
Pp3c14_15040V3.1 (PpATG8e)	802	TGTGGTGTCGGTGGG	At4g32800(AP2EREBP)/colamp-At4g32800-DAP-Seq(GSE60143)/Homer	-	9.86319
Pp3c14_15040V3.1 (PpATG8e)	802	TGTCGGTGGG	TINY(AP2EREBP)/col-TINY-DAP-Seq(GSE60143)/Homer	-	9.89811
Pp3c14_15040V3.1 (PpATG8e)	801	TTGTGGTGTCGGTGG	At2g44940(AP2EREBP)/colamp-At2g44940-DAP-Seq(GSE60143)/Homer	-	9.93525
Pp3c14_15040V3.1 (PpATG8e)	-599	ATATAACTTTTA	At4g38000(C2C2dof)/col-At4g38000-DAP-Seq(GSE60143)/Homer	+	9.96956
Pp3c14_15040V3.1 (PpATG8e)	-386	CACTTTTT	At1g64620(C2C2dof)/colamp-At1g64620-DAP-Seq(GSE60143)/Homer	+	10.0107
Pp3c14_15040V3.1 (PpATG8e)	-487	ATTTAAATAC	AT2G20110(CPP)/colamp-AT2G20110-DAP-Seq(GSE60143)/Homer	+	10.1847
Pp3c14_15040V3.1 (PpATG8e)	800	TGTCGGTG	ERF38(AP2EREBP)/col-ERF38-DAP-Seq(GSE60143)/Homer	-	10.4098
Pp3c14_15040V3.1 (PpATG8e)	422	GCCTTTTT	dof42(C2C2dof)/col-dof42-DAP-Seq(GSE60143)/Homer	-	10.4578
Pp3c14_15040V3.1 (PpATG8e)	802	TGTCGGTGGG	AT1G44830(AP2EREBP)/col-AT1G44830-DAP-Seq(GSE60143)/Homer	-	10.8197
Pp3c14_15040V3.1 (PpATG8e)	-799	TTTCCTTAAATA	AT5G60130(ABI3VP1)/col-AT5G60130-DAP-Seq(GSE60143)/Homer	-	10.831
Pp3c14_15040V3.1 (PpATG8e)	793	TGTCGGTGGG	At1g77640(AP2EREBP)/col-At1g77640-DAP-Seq(GSE60143)/Homer	+	11.017
Pp3c14_15040V3.1 (PpATG8e)	-267	AGATATTGAAATGAA	AT2G31460(REMB3)/col-AT2G31460-DAP-Seq(GSE60143)/Homer	+	11.2903
Pp3c14_15040V3.1 (PpATG8e)	801	GTGTCGGTGG	DREB26(AP2EREBP)/col-DREB26-DAP-Seq(GSE60143)/Homer	-	11.3475
Pp3c14_15040V3.1 (PpATG8e)	801	TGGTGTCGGTGG	AT1G01250(AP2EREBP)/col-AT1G01250-DAP-Seq(GSE60143)/Homer	-	11.532

### Sheet: PpATG8f.Results
FASTA ID	Offset	Sequence	Motif Name	Strand	MotifScore
Pp3c14_15141V3.1 (PpATG8f)	152	GTGGTGTCGGTG	AT1G71450(AP2EREBP)/col-AT1G71450-DAP-Seq(GSE60143)/Homer	+	9.10821
Pp3c14_15141V3.1 (PpATG8f)	-126	CCACCGCT	AT3G57600(AP2EREBP)/col-AT3G57600-DAP-Seq(GSE60143)/Homer	-	9.12516
Pp3c14_15141V3.1 (PpATG8f)	-107	TTTGTCTCATCG	SGR5(C2H2)/colamp-SGR5-DAP-Seq(GSE60143)/Homer	+	9.1517
Pp3c14_15141V3.1 (PpATG8f)	163	GGTGTCGGTG	At4g31060(AP2EREBP)/colamp-At4g31060-DAP-Seq(GSE60143)/Homer	-	9.1917
Pp3c14_15141V3.1 (PpATG8f)	49	GGGTTTTGCATGTTT	FUS3(ABI3VP1)/col-FUS3-DAP-Seq(GSE60143)/Homer	+	9.33706
Pp3c14_15141V3.1 (PpATG8f)	164	TGGTGTCGGTGG	RAP21(AP2EREBP)/colamp-RAP21-DAP-Seq(GSE60143)/Homer	-	9.33892
Pp3c14_15141V3.1 (PpATG8f)	164	TTGTGGTGTCGGTGG	AT3G16280(AP2EREBP)/colamp-AT3G16280-DAP-Seq(GSE60143)/Homer	-	9.41509
Pp3c14_15141V3.1 (PpATG8f)	214	TGATCAGGTG	NGA4(ABI3VP1)/col-NGA4-DAP-Seq(GSE60143)/Homer	+	9.52867
Pp3c14_15141V3.1 (PpATG8f)	164	TGGTGTCGGTGG	At1g22810(AP2EREBP)/colamp-At1g22810-DAP-Seq(GSE60143)/Homer	-	9.54804
Pp3c14_15141V3.1 (PpATG8f)	164	TGGTGTCGGTGG	DEAR2(AP2EREBP)/colamp-DEAR2-DAP-Seq(GSE60143)/Homer	-	9.60018
Pp3c14_15141V3.1 (PpATG8f)	153	TGGTGTCGGTGGGCG	DEAR5(AP2EREBP)/col-DEAR5-DAP-Seq(GSE60143)/Homer	+	9.6281
Pp3c14_15141V3.1 (PpATG8f)	163	TGTCGGTG	bHLH10(bHLH)/colamp-bHLH10-DAP-Seq(GSE60143)/Homer	-	9.6285
Pp3c14_15141V3.1 (PpATG8f)	164	TTGTGGTGTCGGTGG	DEAR3(AP2EREBP)/colamp-DEAR3-DAP-Seq(GSE60143)/Homer	-	9.6298
Pp3c14_15141V3.1 (PpATG8f)	165	TGTGGTGTCGGTGGG	At4g32800(AP2EREBP)/colamp-At4g32800-DAP-Seq(GSE60143)/Homer	-	9.86319
Pp3c14_15141V3.1 (PpATG8f)	165	TGTCGGTGGG	TINY(AP2EREBP)/col-TINY-DAP-Seq(GSE60143)/Homer	-	9.89811
Pp3c14_15141V3.1 (PpATG8f)	164	TTGTGGTGTCGGTGG	At2g44940(AP2EREBP)/colamp-At2g44940-DAP-Seq(GSE60143)/Homer	-	9.93525
Pp3c14_15141V3.1 (PpATG8f)	163	TGTCGGTG	ERF38(AP2EREBP)/col-ERF38-DAP-Seq(GSE60143)/Homer	-	10.4098
Pp3c14_15141V3.1 (PpATG8f)	165	TGTCGGTGGG	AT1G44830(AP2EREBP)/col-AT1G44830-DAP-Seq(GSE60143)/Homer	-	10.8197
Pp3c14_15141V3.1 (PpATG8f)	156	TGTCGGTGGG	At1g77640(AP2EREBP)/col-At1g77640-DAP-Seq(GSE60143)/Homer	+	11.017
Pp3c14_15141V3.1 (PpATG8f)	164	GTGTCGGTGG	DREB26(AP2EREBP)/col-DREB26-DAP-Seq(GSE60143)/Homer	-	11.3475
Pp3c14_15141V3.1 (PpATG8f)	164	TGGTGTCGGTGG	AT1G01250(AP2EREBP)/col-AT1G01250-DAP-Seq(GSE60143)/Homer	-	11.532
