## Supplemental Data 1 for "Autophagy modulates apical growth and development in the moss *Physcomitrium patens*"

### Sheet: Title
Table S5. PpATG8s_score9_cytoscape_AtLeast2nodes_Cystoscape
Autophagy modulates apical growth and development in the moss Physcomitrium patens
Georgina Pettinari1,2, Juan Finello2, Macarena Plaza Rojas2, Franco Liberatore1, Germán Robert1,2, Santiago Otaiza-González1, Pilar Velez3, Martin Theumer3, Patricia Agudelo-Romero4, Claudio Gonzalez2, Ramiro Lascano1,2* and Laura Saavedra1,2*
*Corresponding authors
1Unidad Ejecutora de Doble Dependencia INTA-CONICET (UDEA), Córdoba, Argentina
2Cátedra de Fisiología Vegetal, Facultad de Ciencias Exactas, Físicas y Naturales, Universidad Nacional de Córdoba; Córdoba, Argentina
3Centro de Investigaciones en Bioquímica Clínica e Inmunología (CIBICI), Universidad Nacional de Córdoba-CONICET, Córdoba, Argentina
4Telethon Kids Institute, Perth Children’s Hospital, Nedlands WA 6009, Australia
E-mail:
Ramiro Lascano, E-mail: ramiro.lascano@unc.edu.ar
Laura Saavedra, E-mail: laura.saavedra@conicet.gov.ar

### Sheet: PpAtg8_promoters_v2_0222.txt de
name	AverageShortestPathLength	BetweennessCentrality	ClosenessCentrality	ClusteringCoefficient	Degree	Eccentricity	IsSingleNode	NeighborhoodConnectivity	NumberOfDirectedEdges	NumberOfUndirectedEdges	PartnerOfMultiEdgedNodePairs	Radiality	selected	SelfLoops	shared name	Stress	TopologicalCoefficient
Pp3c14_15110	2.10897	0.522434	0.474164	0	67	3	FALSE	1.65672	0	67	0	0.983448	FALSE	0	Pp3c14_15110	154940	0.131343
Pp3c17_5780	2.41667	0.344387	0.413793	0	53	5	FALSE	1.83019	0	53	0	0.978856	FALSE	0	Pp3c17_5780	165446	0.207547
Pp3c14_15040	2.46795	0.286166	0.405195	0	39	3	FALSE	2.17949	0	39	0	0.97809	FALSE	0	Pp3c14_15040	100428	0.235897
Pp3c1_32170	2.60897	0.234441	0.383292	0	31	5	FALSE	1.83871	0	31	0	0.975985	FALSE	0	Pp3c1_32170	79574	0.209677
Pp3c14_15141	3.07051	0.0625738	0.325678	0	21	5	FALSE	2.28571	0	21	0	0.969097	FALSE	0	Pp3c14_15141	32704	0.428571
Pp3c1_32190	3.04487	0.126921	0.328421	0	18	5	FALSE	1.83333	0	18	0	0.96948	FALSE	0	Pp3c1_32190	74046	0.277778
AT2G38300(G2like)	2.26923	0.0717679	0.440678	0	4	4	FALSE	38.75	0	4	0	0.981056	FALSE	0	AT2G38300(G2like)	32900	0.294922
AT2G40260(G2like)	2.26923	0.0717679	0.440678	0	4	4	FALSE	38.75	0	4	0	0.981056	FALSE	0	AT2G40260(G2like)	32900	0.294922
At2g44940(AP2EREBP)	2.33333	0.0378102	0.428571	0	4	4	FALSE	45	0	4	0	0.9801	FALSE	0	At2g44940(AP2EREBP)	17632	0.357724
AT3G16280(AP2EREBP)	2.33333	0.0378102	0.428571	0	4	4	FALSE	45	0	4	0	0.9801	FALSE	0	AT3G16280(AP2EREBP)	17632	0.357724
bHLH10(bHLH)	2.33333	0.0378102	0.428571	0	4	4	FALSE	45	0	4	0	0.9801	FALSE	0	bHLH10(bHLH)	17632	0.357724
REM19(REM)	2.12821	0.0583286	0.46988	0	4	4	FALSE	47.5	0	4	0	0.983161	FALSE	0	REM19(REM)	25212	0.334532
AT5G60130(ABI3VP1)	2.37179	0.0228755	0.421622	0	3	4	FALSE	53	0	3	0	0.979525	FALSE	0	AT5G60130(ABI3VP1)	11244	0.429752
HDG1(Homeobox)	2.62821	0.041254	0.380488	0	3	4	FALSE	38.6667	0	3	0	0.975698	FALSE	0	HDG1(Homeobox)	18888	0.372937
TAGL1(MADS)	3.01282	0.021501	0.331915	0	3	4	FALSE	29.3333	0	3	0	0.969958	FALSE	0	TAGL1(MADS)	12908	0.399061
DEAR2(AP2EREBP)	2.84615	0.0127022	0.351351	0	3	4	FALSE	37.6667	0	3	0	0.972445	FALSE	0	DEAR2(AP2EREBP)	7200	0.436508
DREB26(AP2EREBP)	2.84615	0.0127022	0.351351	0	3	4	FALSE	37.6667	0	3	0	0.972445	FALSE	0	DREB26(AP2EREBP)	7200	0.436508
At1g19000(MYBrelated)	2.73077	0.00405583	0.366197	0	2	4	FALSE	60	0	2	0	0.974168	FALSE	0	At1g19000(MYBrelated)	3698	0.62766
AT1G76870(Trihelix)	2.73077	0.00405583	0.366197	0	2	4	FALSE	60	0	2	0	0.974168	FALSE	0	AT1G76870(Trihelix)	3698	0.62766
AT2G28920(ND)	2.73077	0.00405583	0.366197	0	2	4	FALSE	60	0	2	0	0.974168	FALSE	0	AT2G28920(ND)	3698	0.62766
AT2G31460(REMB3)	2.69231	0.0115889	0.371429	0	2	4	FALSE	53	0	2	0	0.974742	FALSE	0	AT2G31460(REMB3)	3664	0.536082
AT3G10113(MYBrelated)	2.73077	0.00405583	0.366197	0	2	4	FALSE	60	0	2	0	0.974168	FALSE	0	AT3G10113(MYBrelated)	3698	0.62766
At3g11280(MYBrelated)	2.73077	0.00405583	0.366197	0	2	4	FALSE	60	0	2	0	0.974168	FALSE	0	At3g11280(MYBrelated)	3698	0.62766
At4g16750(AP2EREBP)	2.73077	0.00405583	0.366197	0	2	4	FALSE	60	0	2	0	0.974168	FALSE	0	At4g16750(AP2EREBP)	3698	0.62766
At5g05790(MYBrelated)	2.73077	0.00405583	0.366197	0	2	4	FALSE	60	0	2	0	0.974168	FALSE	0	At5g05790(MYBrelated)	3698	0.62766
At5g52660(MYBrelated)	2.73077	0.00405583	0.366197	0	2	4	FALSE	60	0	2	0	0.974168	FALSE	0	At5g52660(MYBrelated)	3698	0.62766
AT5G56840(MYBrelated)	2.73077	0.00405583	0.366197	0	2	4	FALSE	60	0	2	0	0.974168	FALSE	0	AT5G56840(MYBrelated)	3698	0.62766
At5g66730(C2H2)	2.73077	0.00405583	0.366197	0	2	4	FALSE	60	0	2	0	0.974168	FALSE	0	At5g66730(C2H2)	3698	0.62766
AtIDD11(C2H2)	2.73077	0.00405583	0.366197	0	2	4	FALSE	60	0	2	0	0.974168	FALSE	0	AtIDD11(C2H2)	3698	0.62766
bHLH122(bHLH)	2.73077	0.00405583	0.366197	0	2	4	FALSE	60	0	2	0	0.974168	FALSE	0	bHLH122(bHLH)	3698	0.62766
EPR1(MYBrelated)	2.73077	0.00405583	0.366197	0	2	4	FALSE	60	0	2	0	0.974168	FALSE	0	EPR1(MYBrelated)	3698	0.62766
IDD2(C2H2)	2.73077	0.00405583	0.366197	0	2	4	FALSE	60	0	2	0	0.974168	FALSE	0	IDD2(C2H2)	3698	0.62766
IDD4(C2H2)	2.73077	0.00405583	0.366197	0	2	4	FALSE	60	0	2	0	0.974168	FALSE	0	IDD4(C2H2)	3698	0.62766
IDD7(C2H2)	2.73077	0.00405583	0.366197	0	2	4	FALSE	60	0	2	0	0.974168	FALSE	0	IDD7(C2H2)	3698	0.62766
JKD(C2H2)	2.73077	0.00405583	0.366197	0	2	4	FALSE	60	0	2	0	0.974168	FALSE	0	JKD(C2H2)	3698	0.62766
LHY1(MYBrelated)	2.73077	0.00405583	0.366197	0	2	4	FALSE	60	0	2	0	0.974168	FALSE	0	LHY1(MYBrelated)	3698	0.62766
MGP(C2H2)	2.73077	0.00405583	0.366197	0	2	4	FALSE	60	0	2	0	0.974168	FALSE	0	MGP(C2H2)	3698	0.62766
RVE1(MYBrelated)	2.73077	0.00405583	0.366197	0	2	4	FALSE	60	0	2	0	0.974168	FALSE	0	RVE1(MYBrelated)	3698	0.62766
WIP5(C2H2)	2.75641	0.015844	0.362791	0	2	4	FALSE	49	0	2	0	0.973785	FALSE	0	WIP5(C2H2)	3512	0.521739
ANAC075(NAC)	3.14103	0.00707201	0.318367	0	2	4	FALSE	35	0	2	0	0.968044	FALSE	0	ANAC075(NAC)	3732	0.548387
At4g38000(C2C2dof)	3.14103	0.00707201	0.318367	0	2	4	FALSE	35	0	2	0	0.968044	FALSE	0	At4g38000(C2C2dof)	3732	0.548387
At5g58900(MYBrelated)	2.9359	0.0125371	0.340611	0	2	4	FALSE	42	0	2	0	0.971106	FALSE	0	At5g58900(MYBrelated)	6724	0.525641
At5g62940(C2C2dof)	3.47436	0.00257592	0.287823	0	2	6	FALSE	24.5	0	2	0	0.963069	FALSE	0	At5g62940(C2C2dof)	2560	0.602564
ATHB21(HB)	3.47436	0.00257592	0.287823	0	2	6	FALSE	24.5	0	2	0	0.963069	FALSE	0	ATHB21(HB)	2560	0.602564
FRS9(ND)	2.9359	0.0125371	0.340611	0	2	4	FALSE	42	0	2	0	0.971106	FALSE	0	FRS9(ND)	6724	0.525641
GRF9(GRF)	2.9359	0.0125371	0.340611	0	2	4	FALSE	42	0	2	0	0.971106	FALSE	0	GRF9(GRF)	6724	0.525641
HSF21(HSF)	3.47436	0.00257592	0.287823	0	2	6	FALSE	24.5	0	2	0	0.963069	FALSE	0	HSF21(HSF)	2560	0.602564
HSFB3(HSF)	3.47436	0.00257592	0.287823	0	2	6	FALSE	24.5	0	2	0	0.963069	FALSE	0	HSFB3(HSF)	2560	0.602564
IDD5(C2H2)	2.9359	0.0125371	0.340611	0	2	4	FALSE	42	0	2	0	0.971106	FALSE	0	IDD5(C2H2)	6724	0.525641
OBP4(C2C2dof)	3.14103	0.00707201	0.318367	0	2	4	FALSE	35	0	2	0	0.968044	FALSE	0	OBP4(C2C2dof)	3732	0.548387
AT2G20110(CPP)	2.88462	0.00723084	0.346667	0	2	4	FALSE	46	0	2	0	0.971871	FALSE	0	AT2G20110(CPP)	3882	0.54878
REF6(Zf)	2.88462	0.00723084	0.346667	0	2	4	FALSE	46	0	2	0	0.971871	FALSE	0	REF6(Zf)	3882	0.54878
AT1G01250(AP2EREBP)	3.42308	0.000561002	0.292135	0	2	4	FALSE	30	0	2	0	0.963835	FALSE	0	AT1G01250(AP2EREBP)	1194	0.725
At1g22810(AP2EREBP)	3.42308	0.000561002	0.292135	0	2	4	FALSE	30	0	2	0	0.963835	FALSE	0	At1g22810(AP2EREBP)	1194	0.725
AT1G44830(AP2EREBP)	3.42308	0.000561002	0.292135	0	2	4	FALSE	30	0	2	0	0.963835	FALSE	0	AT1G44830(AP2EREBP)	1194	0.725
AT1G71450(AP2EREBP)	3.42308	0.000561002	0.292135	0	2	4	FALSE	30	0	2	0	0.963835	FALSE	0	AT1G71450(AP2EREBP)	1194	0.725
At1g77640(AP2EREBP)	3.42308	0.000561002	0.292135	0	2	4	FALSE	30	0	2	0	0.963835	FALSE	0	At1g77640(AP2EREBP)	1194	0.725
At4g31060(AP2EREBP)	3.42308	0.000561002	0.292135	0	2	4	FALSE	30	0	2	0	0.963835	FALSE	0	At4g31060(AP2EREBP)	1194	0.725
At4g32800(AP2EREBP)	3.42308	0.000561002	0.292135	0	2	4	FALSE	30	0	2	0	0.963835	FALSE	0	At4g32800(AP2EREBP)	1194	0.725
DEAR3(AP2EREBP)	3.42308	0.000561002	0.292135	0	2	4	FALSE	30	0	2	0	0.963835	FALSE	0	DEAR3(AP2EREBP)	1194	0.725
DEAR5(AP2EREBP)	3.42308	0.000561002	0.292135	0	2	4	FALSE	30	0	2	0	0.963835	FALSE	0	DEAR5(AP2EREBP)	1194	0.725
ERF38(AP2EREBP)	3.42308	0.000561002	0.292135	0	2	4	FALSE	30	0	2	0	0.963835	FALSE	0	ERF38(AP2EREBP)	1194	0.725
FUS3(ABI3VP1)	3.42308	0.000561002	0.292135	0	2	4	FALSE	30	0	2	0	0.963835	FALSE	0	FUS3(ABI3VP1)	1194	0.725
NGA4(ABI3VP1)	3.42308	0.000561002	0.292135	0	2	4	FALSE	30	0	2	0	0.963835	FALSE	0	NGA4(ABI3VP1)	1194	0.725
RAP21(AP2EREBP)	3.42308	0.000561002	0.292135	0	2	4	FALSE	30	0	2	0	0.963835	FALSE	0	RAP21(AP2EREBP)	1194	0.725
TINY(AP2EREBP)	3.42308	0.000561002	0.292135	0	2	4	FALSE	30	0	2	0	0.963835	FALSE	0	TINY(AP2EREBP)	1194	0.725
